# Mechanisms of PP2A-Ankle2 dependent nuclear reassembly after mitosis

**DOI:** 10.1101/2024.10.07.617051

**Authors:** Jingjing Li, Xinyue Wang, Laia Jordana, Éric Bonneil, Victoria Ginestet, Momina Ahmed, Mohammed Bourouh, Cristina Mirela Pascariu, T. Martin Schmeing, Pierre Thibault, Vincent Archambault

**Affiliations:** Institute for Research in Immunology and Cancer, Université de Montréal; Département de biochimie et médecine moléculaire, Université de Montréal; Département de chimie, Université de Montréal; Department of Biochemistry, McGill University

**Keywords:** Mitosis, Nucleus, Nuclear Envelope, Ankle2, BAF, Lamin, PP2A, *Drosophila*

## Abstract

In animals, mitosis involves the breakdown of the nucleus. The reassembly of a nucleus after mitosis requires the reformation of the nuclear envelope around a single mass of chromosomes. This process requires Ankle2 (also known as LEM4 in humans) which interacts with PP2A and promotes the function of Barrier-to-Autointegration Factor (BAF). Upon dephosphorylation, BAF dimers cross-bridge chromosomes and bind lamins and transmembrane proteins of the reassembling nuclear envelope. How Ankle2 functions in mitosis is incompletely understood. Using a combination of approaches in *Drosophila*, along with structural modeling, we provide several lines of evidence that suggest that Ankle2 is a regulatory subunit of PP2A, explaining how it promotes BAF dephosphorylation. In addition, we discovered that Ankle2 interacts with the endoplasmic reticulum protein Vap33, which is required for Ankle2 localization at the reassembling nuclear envelope during telophase. We identified the interaction sites of PP2A and Vap33 on Ankle2. Through genetic rescue experiments, we show that the Ankle2/PP2A interaction is essential for the function of Ankle2 in nuclear reassembly and that the Ankle2/Vap33 interaction also promotes this process. Our study sheds light on the molecular mechanisms of post-mitotic nuclear reassembly and suggests that the endoplasmic reticulum is not merely a source of membranes in the process, but also provides localized enzymatic activity.
