## Supplementary Table 1 for "Mechanisms of PP2A-Ankle2 dependent nuclear reassembly after mitosis"

### Sheet: Sheet1
Protein name	Accession Number	Alternate Ids	Molecular Weight	Flag-GFP Total Spectrum Count	Flag-GFP Unique Peptides	GFP-Ankle2 Total Spectrum Count	GFP-Ankle2 Unique Peptides	Ankle2-GFP Total Spectrum Count	Ankle2-GFP Unique Peptides
heat shock 70 kDa protein cognate 3 OS=Drosophila ficusphila OX=30025 GN=LOC108101682 PE=3 SV=1	A0A1W4VZS3_DROFC (+3)	LOC108101682	72 kDa	13	12	30	25	9	7
LD30122p OS=Drosophila melanogaster OX=7227 GN=Vap33 PE=1 SV=1	Q9W4N8_DROME	Vap33	29 kDa		0	26	14	19	9
GG16900 OS=Drosophila erecta OX=7220 GN=Dere\GG16900 PE=3 SV=1	B3P0S6_DROER (+3)	Dere	71 kDa	10	7	27	19	12	8
Elongation factor 1-alpha OS=Drosophila simulans OX=7240 GN=Dsim\GD10821 PE=3 SV=1	A0A0J9TZ78_DROSI (+3)	Dsim	50 kDa	11	9	13	10	16	14
ADP,ATP carrier protein OS=Drosophila melanogaster OX=7227 GN=sesB PE=2 SV=4	ADT_DROME (+6)	sesB	34 kDa	13	12	5	5	7	6
actin-42A OS=Drosophila ficusphila OX=30025 GN=LOC108091135 PE=3 SV=1	A0A1W4UNW6_DROFC (+6)	LOC108091135	42 kDa	4	4	22	16	3	3
Serine/threonine-protein phosphatase PP2A 65 kDa regulatory subunit OS=Drosophila melanogaster OX=7227 GN=Pp2A-29B PE=2 SV=4	2AAA_DROME (+8)	Pp2A-29B	65 kDa		0	13	12	7	4
Nopp140, isoform E OS=Drosophila melanogaster OX=7227 GN=Nopp140 PE=1 SV=1	M9PFZ1_DROME	Nopp140	78 kDa	8	6	5	5	13	11
MIP05689p (Fragment) OS=Drosophila melanogaster OX=7227 GN=Nop60B-RC PE=2 SV=1	C0P8M5_DROME (+3)	Nop60B-RC	60 kDa	6	6	7	6	3	2
GM15587 OS=Drosophila sechellia OX=7238 GN=Dsec\GM15587 PE=3 SV=1	B4I8G0_DROSE (+4)	Dsec	35 kDa	4	4	10	7	4	4
Uncharacterized protein, isoform C OS=Drosophila simulans OX=7240 GN=Dsim\GD24899 PE=3 SV=1	A0A0J9RKL7_DROSI (+5)	Dsim	228 kDa	1	1	19	17		0
RNA-binding protein spenito OS=Drosophila melanogaster OX=7227 GN=nito PE=1 SV=1	NITO_DROME	nito	89 kDa	4	4	6	6	8	8
Black pearl, isoform B OS=Drosophila melanogaster OX=7227 GN=blp PE=2 SV=1	A0A0B4LH72_DROME (+1)	blp	16 kDa	0	0	8	7	13	10
Tubulin alpha chain OS=Drosophila ficusphila OX=30025 GN=LOC108098591 PE=3 SV=1	A0A1W4VLS5_DROFC (+13)	LOC108098591	50 kDa	5	5	13	12	1	1
Glucosidase 2 beta subunit, isoform A OS=Drosophila melanogaster OX=7227 GN=GCS2beta PE=1 SV=1	Q9VJD1_DROME	GCS2beta	62 kDa	1	1	5	4	4	4
protein transport protein Sec61 subunit alpha OS=Drosophila ficusphila OX=30025 GN=LOC108094376 PE=3 SV=1	A0A1W4VEW1_DROFC (+7)	LOC108094376	52 kDa	6	6	6	5	4	4
Uncharacterized protein, isoform E OS=Drosophila melanogaster OX=7227 GN=anon-EST:Liang-1.16 PE=1 SV=1	B7YZW3_DROME (+4)	anon-EST	223 kDa	2	1	0	0	4	3
MIP08013p1 OS=Drosophila melanogaster OX=7227 GN=Mpcp2 PE=1 SV=1	Q0E8E8_DROME (+1)	Mpcp2	39 kDa	6	5	2	2	4	4
Megator, isoform B OS=Drosophila melanogaster OX=7227 GN=Mtor PE=1 SV=1	A0A0B4KFE9_DROME (+1)	Mtor	262 kDa		0	3	3	9	8
Structural polyprotein OS=Drosophila x virus (isolate Chung/1996) OX=654931 PE=3 SV=1	POLS_DXV96		114 kDa	6	6		0	5	4
Krueppel homolog 2 OS=Drosophila melanogaster OX=7227 GN=Kr-h2 PE=1 SV=1	KRH2_DROME (+1)	Kr-h2	31 kDa	6	5	6	5	2	2
Calcium-transporting ATPase OS=Drosophila melanogaster OX=7227 GN=SERCA PE=1 SV=1	A0A0B4LGB7_DROME (+19)	SERCA	109 kDa	1	1	3	3	1	1
Uncharacterized protein OS=Drosophila erecta OX=7220 GN=Dere\GG19061 PE=4 SV=1	B3NVJ8_DROER (+4)	Dere	17 kDa	1	1	4	3	7	5
H/ACA ribonucleoprotein complex subunit 3 OS=Drosophila ficusphila OX=30025 GN=LOC108096528 PE=4 SV=1	A0A1W4VBM3_DROFC (+5)	LOC108096528	8 kDa	3	2	5	3	3	2
IP15944p OS=Drosophila melanogaster OX=7227 GN=Tango5-RC PE=2 SV=1	C9QP43_DROME (+1)	Tango5-RC	53 kDa		0	8	6	0	0
T-complex protein 1 subunit gamma OS=Drosophila melanogaster OX=7227 GN=CCT3 PE=1 SV=1	A4V303_DROME (+4)	CCT3	59 kDa		0	7	6	0	0
FI06688p (Fragment) OS=Drosophila melanogaster OX=7227 GN=Sc2-RA PE=2 SV=1	B6IDR5_DROME (+2)	Sc2-RA	35 kDa	4	2	1	1	3	2
GM24405 OS=Drosophila sechellia OX=7238 GN=Dsec\GM24405 PE=4 SV=1	B4HJM5_DROSE (+3)	Dsec	44 kDa	6	4	4	3	1	1
Uncharacterized protein OS=Drosophila erecta OX=7220 GN=Dere\GG18286 PE=3 SV=2	B3NUH9_DROER (+1)	Dere	58 kDa		0	10	8		0
Eukaryotic translation initiation factor 3 subunit A OS=Drosophila melanogaster OX=7227 GN=eIF3a PE=1 SV=1	EIF3A_DROME	eIF3a	134 kDa		0	1	1	9	8
Eukaryotic translation initiation factor 4G1, isoform B OS=Drosophila melanogaster OX=7227 GN=eIF4G1 PE=1 SV=1	A8DZ29_DROME (+1)	eIF4G1	211 kDa	0	0	4	4	6	6
ATPase family AAA domain-containing protein 3A homolog OS=Drosophila melanogaster OX=7227 GN=bor PE=1 SV=2	ATD3A_DROME	bor	68 kDa		0	4	4	5	5
Histone H4 OS=Bactrocera dorsalis OX=27457 GN=H4 PE=3 SV=1	A0A034WS42_BACDO (+24)	H4	11 kDa	4	3	3	3	1	1
LD18904p OS=Drosophila melanogaster OX=7227 GN=schlank PE=1 SV=2	Q9W423_DROME	schlank	46 kDa	4	3	2	1	4	2
Protein transport protein Sec61 subunit beta OS=Drosophila erecta OX=7220 GN=Dere\GG20468 PE=3 SV=1	B3NR20_DROER (+4)	Dere	10 kDa	1	1	1	1	6	5
Uncharacterized protein, isoform C OS=Drosophila melanogaster OX=7227 GN=Dmel\CG11857 PE=1 SV=1	A0A140SRF8_DROME	Dmel	30 kDa		0	3	2	2	1
Serine/threonine-protein phosphatase (Fragment) OS=Bactrocera dorsalis OX=27457 GN=PP2A PE=3 SV=1	A0A034WKP7_BACDO (+8)	PP2A	36 kDa		0	3	3	1	1
T-complex protein 1 subunit epsilon OS=Drosophila ficusphila OX=30025 GN=LOC108087721 PE=3 SV=1	A0A1W4ULS5_DROFC (+3)	LOC108087721	59 kDa		0	7	7		0
GG12546 OS=Drosophila erecta OX=7220 GN=Dere\GG12546 PE=4 SV=1	B3P8P4_DROER (+3)	Dere	40 kDa	1	1	4	3	2	2
Uncharacterized protein, isoform C OS=Drosophila simulans OX=7240 GN=Dsim\GD13000 PE=4 SV=1	A0A0J9RRA6_DROSI (+9)	Dsim	66 kDa	1	1	1	1	2	2
probable protein disulfide-isomerase A6 OS=Drosophila ficusphila OX=30025 GN=LOC108098222 PE=3 SV=1	A0A1W4VX83_DROFC (+5)	LOC108098222	47 kDa	6	6		0	2	2
RNA-directed RNA polymerase OS=Drosophila x virus (isolate Chung/1996) OX=654931 GN=VP1 PE=3 SV=2	RDRP_DXV96	VP1	113 kDa	2	2		0	6	5
B52, isoform O OS=Drosophila melanogaster OX=7227 GN=B52 PE=4 SV=1	A0A0C4DHG5_DROME (+7)	B52	40 kDa	2	2	2	2	3	2
Uncharacterized protein OS=Drosophila simulans OX=7240 GN=Dsim\GD12597 PE=4 SV=1	A0A0J9UL49_DROSI (+3)	Dsim	18 kDa	1	1	3	3	1	1
RNA-binding protein cabeza OS=Drosophila melanogaster OX=7227 GN=caz PE=2 SV=2	CAZ_DROME	caz	39 kDa	1	1	3	3	2	2
Belle, isoform B OS=Drosophila melanogaster OX=7227 GN=bel PE=4 SV=1	A0A0B4KGU4_DROME (+2)	bel	85 kDa		0	2	2	3	3
Protein dj-1beta OS=Drosophila melanogaster OX=7227 GN=dj-1beta PE=1 SV=3	DJ1B_DROME	dj-1beta	19 kDa	4	4	1	1		0
Chaperonin containing TCP1 subunit 6 OS=Drosophila melanogaster OX=7227 GN=CCT6 PE=1 SV=1	Q9VXQ5_DROME	CCT6	58 kDa		0	7	7		0
Histone H2B OS=Bactrocera dorsalis OX=27457 GN=H2B PE=3 SV=1	A0A034WV14_BACDO (+11)	H2B	14 kDa	1	1	2	2	2	2
GM14356 OS=Drosophila sechellia OX=7238 GN=Dsec\GM14356 PE=4 SV=1	B4HVK3_DROSE (+2)	Dsec	26 kDa	0	0	2	2	3	3
FI23937p1 OS=Drosophila melanogaster OX=7227 GN=CG1749-RA PE=2 SV=1	T1W131_DROME (+1)	CG1749-RA	44 kDa	3	3	1	1		0
Tubulin beta chain OS=Drosophila simulans OX=7240 GN=Dsim\GD28531 PE=3 SV=1	A0A0J9RKH4_DROSI (+1)	Dsim	51 kDa		0	8	3	2	1
SD09259p OS=Drosophila melanogaster OX=7227 GN=Dmel\CG1907 PE=1 SV=1	Q9VAJ9_DROME	Dmel	35 kDa	0	0		0	4	3
T-complex protein 1 subunit delta OS=Drosophila simulans OX=7240 GN=Dsim\GD22106 PE=3 SV=1	A0A0J9R146_DROSI (+2)	Dsim	57 kDa		0	5	4		0
T-complex protein 1 subunit eta OS=Drosophila ficusphila OX=30025 GN=LOC108099390 PE=3 SV=1	A0A1W4W2H7_DROFC (+4)	LOC108099390	59 kDa		0	3	3		0
H/ACA ribonucleoprotein complex subunit OS=Drosophila melanogaster OX=7227 GN=CG4038 PE=2 SV=1	A8E6K0_DROME (+2)	CG4038	23 kDa	2	2	1	1	1	1
Uncharacterized protein OS=Drosophila simulans OX=7240 GN=Dsim\GD14714 PE=4 SV=1	A0A0J9RXC1_DROSI (+4)	Dsim	48 kDa	1	1	3	3	1	1
Uncharacterized protein, isoform A OS=Drosophila melanogaster OX=7227 GN=anon-EST:fe1A7 PE=1 SV=1	Q7YZ99_DROME (+2)	anon-EST	123 kDa	0	0	1	1	3	2
Uncharacterized protein OS=Drosophila simulans OX=7240 GN=Dsim\GD11031 PE=4 SV=1	A0A0J9RCG7_DROSI (+5)	Dsim	74 kDa		0	1	1	3	3
Capsid (Fragment) OS=Drosophila A virus OX=595895 PE=4 SV=1	A0A0F7LXG1_9VIRU (+3)		44 kDa	1	1		0	2	2
AT01533p OS=Drosophila melanogaster OX=7227 GN=CG6087 PE=1 SV=2	Q9VKM7_DROME	CG6087	76 kDa		0	2	1	3	3
Uncharacterized protein, isoform A OS=Drosophila simulans OX=7240 GN=Dsim\GD22988 PE=4 SV=1	A0A0J9TCA8_DROSI (+6)	Dsim	78 kDa		0	3	2	3	2
MICOS complex subunit MIC60 OS=Drosophila melanogaster OX=7227 GN=Mitofilin PE=3 SV=1	A0A0B4KGN2_DROME (+4)	Mitofilin	83 kDa		0	2	2	4	3
RE55992p (Fragment) OS=Drosophila melanogaster OX=7227 PE=2 SV=1	Q6IDG2_DROME (+1)		30 kDa		0	2	2	1	1
Uncharacterized protein, isoform B OS=Drosophila simulans OX=7240 GN=Dsim\GD14938 PE=4 SV=1	A0A0J9UQQ5_DROSI (+3)	Dsim	165 kDa		0	2	2	2	2
RE57702p OS=Drosophila melanogaster OX=7227 GN=Trp1 PE=1 SV=1	Q9VL49_DROME (+4)	Trp1	49 kDa		0	5	4	1	1
Uncharacterized protein, isoform D OS=Drosophila melanogaster OX=7227 GN=CG4266 PE=1 SV=1	A0A0B4LH25_DROME (+3)	CG4266	130 kDa	1	1		0	5	5
Aluminum tubes, isoform A OS=Drosophila melanogaster OX=7227 GN=alt PE=1 SV=1	Q9VEH0_DROME	alt	95 kDa		0	1	1	3	3
translocon-associated protein subunit gamma OS=Drosophila ficusphila OX=30025 GN=LOC108101193 PE=4 SV=1	A0A1W4VXR6_DROFC (+6)	LOC108101193	22 kDa	1	1		0	4	3
GM20657 OS=Drosophila sechellia OX=7238 GN=Dsec\GM20657 PE=3 SV=1	B4HSA8_DROSE (+2)	Dsec	59 kDa		0	4	4		0
LD09503p OS=Drosophila melanogaster OX=7227 GN=CG4877 PE=2 SV=1	Q95RV6_DROME (+1)	CG4877	132 kDa		0	5	4		0
Catsup OS=Drosophila simulans OX=7240 GN=Catsup PE=4 SV=1	B4Q9E9_DROSI (+18)	Catsup	47 kDa	2	2	0	0	1	1
Uncharacterized protein OS=Drosophila simulans OX=7240 GN=Dsim\GD22267 PE=4 SV=1	A0A0J9R029_DROSI (+6)	Dsim	139 kDa		0	3	3	2	2
Fl(2)d-associated complex component OS=Drosophila melanogaster OX=7227 GN=Flacc PE=1 SV=1	FLACC_DROME	Flacc	129 kDa		0	1	1	1	1
Uncharacterized protein OS=Drosophila simulans OX=7240 GN=Dsim\GD14053 PE=4 SV=1	A0A0J9UGS2_DROSI (+7)	Dsim	119 kDa		0	1	1	2	2
Golgin-84 OS=Drosophila melanogaster OX=7227 GN=Golgin84 PE=1 SV=2	GOGA5_DROME	Golgin84	59 kDa		0	3	3	2	2
Heat shock protein cognate 5, isoform B OS=Drosophila melanogaster OX=7227 GN=Hsc70-5 PE=3 SV=1	A0A0B4LFD2_DROME (+6)	Hsc70-5	74 kDa		0	2	2	2	2
60S ribosomal protein L10 OS=Drosophila ficusphila OX=30025 GN=LOC108094854 PE=4 SV=1	A0A1W4V4Q2_DROFC (+7)	LOC108094854	26 kDa		0	2	2	2	1
Fatty acyl-CoA reductase OS=Drosophila erecta OX=7220 GN=Dere\GG22258 PE=3 SV=1	B3NPG6_DROER (+4)	Dere	59 kDa	2	2		0	2	1
60S ribosomal protein L4 OS=Drosophila ficusphila OX=30025 GN=LOC108088430 PE=4 SV=1	A0A1W4UCC3_DROFC (+5)	LOC108088430	45 kDa		0	2	2	1	1
Uncharacterized protein OS=Drosophila erecta OX=7220 GN=Dere\GG18176 PE=4 SV=1	B3NWV2_DROER	Dere	130 kDa		0	0	0	1	1
Uncharacterized protein, isoform C OS=Drosophila simulans OX=7240 GN=Dsim\GD14179 PE=4 SV=1	A0A0J9RSI2_DROSI (+8)	Dsim	27 kDa		0	1	1	1	1
Nucleolar protein 58 OS=Bactrocera dorsalis OX=27457 GN=NOP58 PE=4 SV=1	A0A034VYR3_BACDO (+10)	NOP58	82 kDa	0	0	3	3		0
Catalase OS=Drosophila erecta OX=7220 GN=Dere\GG13679 PE=3 SV=1	B3NHN7_DROER (+1)	Dere	57 kDa	2	2	0	0		0
Kinesin-like protein OS=Drosophila melanogaster OX=7227 GN=ncd PE=1 SV=1	A0A0B4LI25_DROME (+9)	ncd	77 kDa		0		0	4	4
T-complex protein 1 subunit alpha OS=Drosophila ficusphila OX=30025 GN=LOC108099599 PE=3 SV=1	A0A1W4W414_DROFC (+6)	LOC108099599	60 kDa		0	4	4		0
RE58741p OS=Drosophila melanogaster OX=7227 GN=CG3532 PE=2 SV=1	Q32KE8_DROME (+1)	CG3532	130 kDa	5	5		0		0
40S ribosomal protein S14 OS=Drosophila ficusphila OX=30025 GN=LOC108093991 PE=3 SV=1	A0A1W4VCY3_DROFC (+10)	LOC108093991	16 kDa		0	2	2	2	2
Lethal (1) G0193, isoform B OS=Drosophila melanogaster OX=7227 GN=l(1)G0193 PE=1 SV=1	Q7KVT8_DROME (+1)	l	75 kDa		0	2	2	2	2
40S ribosomal protein S2 OS=Bactrocera dorsalis OX=27457 GN=RS2 PE=3 SV=1	A0A034W219_BACDO (+8)	RS2	29 kDa		0	2	2	2	2
Uncharacterized protein OS=Drosophila simulans OX=7240 GN=Dsim\GD22521 PE=4 SV=1	A0A0J9QXD9_DROSI (+7)	Dsim	53 kDa		0	1	1	1	1
60S ribosomal protein L23 (Fragment) OS=Bactrocera dorsalis OX=27457 GN=RL23 PE=3 SV=1	A0A034W5H1_BACDO (+8)	RL23	16 kDa		0	2	2	1	1
Uncharacterized protein OS=Drosophila erecta OX=7220 GN=Dere\GG12744 PE=4 SV=1	B3P999_DROER (+3)	Dere	31 kDa		0	2	2	2	1
LP18603p OS=Drosophila melanogaster OX=7227 GN=Rm62 PE=1 SV=1	C7LAE4_DROME (+2)	Rm62	63 kDa		0	3	2	1	1
Signal peptide peptidase OS=Drosophila melanogaster OX=7227 GN=spp PE=4 SV=1	A7KX19_DROME (+1)	spp	43 kDa	1	1		0	1	1
Elongation of very long chain fatty acids protein OS=Drosophila simulans OX=7240 GN=Dsim\GD12451 PE=3 SV=1	A0A0J9RWW9_DROSI (+6)	Dsim	37 kDa	1	1	2	2		0
Uncharacterized protein, isoform E OS=Drosophila simulans OX=7240 GN=Dsim\GD14478 PE=4 SV=1	A0A0J9RUS6_DROSI (+7)	Dsim	134 kDa		0	1	1	2	2
GD15441 OS=Drosophila simulans OX=7240 GN=Dsim\GD15441 PE=4 SV=1	B4NSL8_DROSI (+3)	Dsim	40 kDa		0	1	1	3	3
Eukaryotic translation initiation factor 3 subunit G OS=Drosophila ficusphila OX=30025 GN=LOC108092982 PE=3 SV=1	A0A1W4V9Y2_DROFC (+5)	LOC108092982	30 kDa		0	1	1	2	2
Uncharacterized protein, isoform A OS=Drosophila erecta OX=7220 GN=Dere\GG14270 PE=4 SV=1	B3NBT1_DROER (+8)	Dere	16 kDa		0	1	1	3	2
GM14131 OS=Drosophila sechellia OX=7238 GN=Dsec\GM14131 PE=4 SV=1	B4HW58_DROSE (+3)	Dsec	42 kDa		0	1	1	1	1
GM26502 OS=Drosophila sechellia OX=7238 GN=Dsec\GM26502 PE=3 SV=1	B4HFE6_DROSE (+4)	Dsec	27 kDa		0	1	1	0	0
Nucleoplasmin, isoform B OS=Drosophila melanogaster OX=7227 GN=Nlp PE=4 SV=1	A0A0B4KI24_DROME (+6)	Nlp	17 kDa	1	1		0	3	3
GM14735 OS=Drosophila sechellia OX=7238 GN=Dsec\GM14735 PE=4 SV=1	B4HUL4_DROSE (+9)	Dsec	56 kDa		0		0	4	3
Fmr1, isoform G OS=Drosophila melanogaster OX=7227 GN=Fmr1 PE=1 SV=1	A0A0B4K618_DROME (+6)	Fmr1	81 kDa		0		0	2	2
Nucleosome remodeling factor - 38kD, isoform C OS=Drosophila melanogaster OX=7227 GN=Nurf-38 PE=1 SV=1	A0A0B4K7G9_DROME (+7)	Nurf-38	33 kDa	2	2		0		0
Phosphatidate cytidylyltransferase OS=Drosophila sechellia OX=7238 GN=Dsec\GM25022 PE=3 SV=1	B4HIZ8_DROSE (+5)	Dsec	51 kDa		0	4	2		0
Coiled-coil-helix-coiled-coil-helix domain containing 3 OS=Drosophila melanogaster OX=7227 GN=Chchd3 PE=1 SV=1	Q9VA18_DROME	Chchd3	24 kDa		0		0	4	2
40S ribosomal protein S5a OS=Bactrocera dorsalis OX=27457 GN=RS5A PE=3 SV=1	A0A034WKB0_BACDO (+14)	RS5A	25 kDa		0	2	2		0
dolichyl-diphosphooligosaccharide--protein glycosyltransferase subunit STT3A OS=Drosophila ficusphila OX=30025 GN=LOC108097957 PE=4 SV=1	A0A1W4VWQ0_DROFC (+6)	LOC108097957	81 kDa	2	2		0		0
40S ribosomal protein S4 OS=Drosophila ficusphila OX=30025 GN=LOC108095444 PE=3 SV=1	A0A1W4V783_DROFC (+7)	LOC108095444	29 kDa		0	1	1	0	0
Argonaute-2 (Fragment) OS=Drosophila melanogaster OX=7227 GN=Ago2 PE=2 SV=1	A0A1B1LJG5_DROME (+2)	Ago2	50 kDa	1	1		0	2	2
Uncharacterized protein, isoform B OS=Drosophila simulans OX=7240 GN=Dsim\GD10423 PE=4 SV=1	A0A0J9R6U9_DROSI (+14)	Dsim	33 kDa	1	1	2	2		0
Uncharacterized protein, isoform C OS=Drosophila melanogaster OX=7227 GN=Dmel\CG12945 PE=4 SV=1	A0A0B4KFJ0_DROME (+2)	Dmel	50 kDa		0	1	1	2	2
Uncharacterized protein OS=Drosophila erecta OX=7220 GN=Dere\GG17889 PE=4 SV=1	B3NTJ5_DROER (+4)	Dere	40 kDa		0	1	1	2	2
1-acyl-sn-glycerol-3-phosphate acyltransferase OS=Drosophila erecta OX=7220 GN=Dere\GG24070 PE=3 SV=1	B3N7B2_DROER (+5)	Dere	31 kDa	1	1	1	1		0
Calcium-transporting ATPase OS=Drosophila melanogaster OX=7227 GN=PMCA PE=1 SV=3	Q59DP9_DROME	PMCA	139 kDa		0	1	1	1	1
NHP2-like protein 1 homolog OS=Drosophila ficusphila OX=30025 GN=LOC108101158 PE=4 SV=1	A0A1W4VXL1_DROFC (+7)	LOC108101158	14 kDa		0	1	1	1	1
Uncharacterized protein OS=Drosophila simulans OX=7240 GN=Dsim\GD14425 PE=4 SV=1	A0A0J9RUA7_DROSI (+4)	Dsim	108 kDa	0	0	2	2		0
Uncharacterized protein, isoform A OS=Drosophila erecta OX=7220 GN=Dere\GG24349 PE=4 SV=1	B3N4A3_DROER (+2)	Dere	57 kDa		0	1	1	1	1
Capsid protein OS=Drosophila A virus OX=595895 PE=4 SV=1	A0A2Z4QKR5_9VIRU (+1)		48 kDa		0	2	1	2	1
GH24644p OS=Drosophila melanogaster OX=7227 GN=Lnpk PE=1 SV=1	Q7K2N0_DROME	Lnpk	44 kDa	1	1	2	2		0
cytochrome b-c1 complex subunit 2, mitochondrial OS=Drosophila ficusphila OX=30025 GN=LOC108089384 PE=4 SV=1	A0A1W4UFW5_DROFC	LOC108089384	45 kDa		0	0	0	2	1
Oxysterol-binding protein OS=Drosophila ficusphila OX=30025 GN=LOC108093331 PE=3 SV=1	A0A1W4VB78_DROFC	LOC108093331	91 kDa		0	0	0	1	1
Coatomer subunit beta' OS=Drosophila melanogaster OX=7227 GN=beta'COP PE=2 SV=2	COPB2_DROME	beta	103 kDa		0	3	3		0
GM10930 OS=Drosophila sechellia OX=7238 GN=Dsec\GM10930 PE=3 SV=1	B4I4N4_DROSE (+4)	Dsec	27 kDa		0		0	2	2
Uncharacterized protein, isoform D OS=Drosophila simulans OX=7240 GN=Dsim\GD13501 PE=4 SV=1	A0A0J9RLH8_DROSI (+5)	Dsim	73 kDa		0		0	2	2
Uncharacterized protein, isoform B OS=Drosophila simulans OX=7240 GN=Dsim\GD21970 PE=4 SV=1	A0A0J9R253_DROSI (+2)	Dsim	52 kDa		0		0	3	3
Putative cysteine desulfurase, mitochondrial (Fragment) OS=Bactrocera dorsalis OX=27457 GN=NFS1 PE=3 SV=1	A0A034VRU6_BACDO (+8)	NFS1	56 kDa		0	2	2		0
GM10645 OS=Drosophila sechellia OX=7238 GN=Dsec\GM10645 PE=4 SV=1	B4I3Y7_DROSE (+2)	Dsec	24 kDa		0	3	2		0
V-type proton ATPase subunit B OS=Drosophila ficusphila OX=30025 GN=LOC108088036 PE=3 SV=1	A0A1W4UPV6_DROFC (+7)	LOC108088036	55 kDa		0	2	2		0
Lethal (2) 37Cc, isoform D OS=Drosophila melanogaster OX=7227 GN=l(2)37Cc PE=1 SV=1	A0A023GQA5_DROME (+8)	l	30 kDa		0		0	3	2
Uncharacterized protein OS=Drosophila erecta OX=7220 GN=Dere\GG21152 PE=4 SV=1	B3NMA5_DROER (+5)	Dere	83 kDa		0	1	1		0
Thioredoxin OS=Drosophila sechellia OX=7238 GN=Trx-2 PE=3 SV=1	B4HW82_DROSE (+2)	Trx-2	12 kDa	2	2		0		0
IP13321p OS=Drosophila melanogaster OX=7227 GN=Dmel\CG15784 PE=1 SV=1	Q9W4C1_DROME	Dmel	62 kDa	3	2		0		0
RH51633p OS=Drosophila melanogaster OX=7227 GN=CG6089 PE=1 SV=1	Q9VKM8_DROME	CG6089	26 kDa	2	2		0		0
GM24348 OS=Drosophila sechellia OX=7238 GN=Dsec\GM24348 PE=3 SV=1	B4HKB3_DROSE (+2)	Dsec	84 kDa		0		0	3	2
Coatomer subunit gamma OS=Drosophila melanogaster OX=7227 GN=gammaCOP PE=1 SV=1	A0A0B4KHL2_DROME (+3)	gammaCOP	99 kDa		0		0	2	1
Uncharacterized protein, isoform B OS=Drosophila melanogaster OX=7227 GN=ptdss1 PE=1 SV=1	M9PIC3_DROME (+1)	ptdss1	57 kDa	1	1		0	1	1
26S protease regulatory subunit 7 OS=Bactrocera dorsalis OX=27457 GN=PRS7 PE=3 SV=1	A0A034V3F2_BACDO (+6)	PRS7	49 kDa		0	1	1	1	1
Uncharacterized protein OS=Drosophila simulans OX=7240 GN=Dsim\GD23540 PE=4 SV=1	A0A0J9QYR0_DROSI (+10)	Dsim	123 kDa		0	1	1	1	1
60S acidic ribosomal protein P0 OS=Drosophila simulans OX=7240 GN=Dsim\GD15019 PE=3 SV=1	A0A0J9RZV4_DROSI (+10)	Dsim	34 kDa		0	1	1	1	1
Uncharacterized protein OS=Drosophila simulans OX=7240 GN=Dsim\GD22534 PE=4 SV=1	A0A0J9THE6_DROSI (+2)	Dsim	28 kDa		0	1	1	1	1
GM12408 OS=Drosophila sechellia OX=7238 GN=Dsec\GM12408 PE=3 SV=1	B4HYZ1_DROSE (+3)	Dsec	84 kDa		0	1	1	1	1
Costa, isoform B OS=Drosophila melanogaster OX=7227 GN=cos PE=3 SV=1	A0A0B4KED9_DROME	cos	133 kDa		0	1	1	1	1
translocon-associated protein subunit delta OS=Drosophila ficusphila OX=30025 GN=LOC108086419 PE=4 SV=1	A0A1W4U4W7_DROFC (+6)	LOC108086419	18 kDa	1	1	1	1		0
Copia protein OS=Drosophila melanogaster OX=7227 GN=GIP PE=1 SV=3	COPIA_DROME (+1)	GIP	163 kDa	1	1		0	1	1
Isocitrate dehydrogenase [NAD] subunit, mitochondrial OS=Drosophila ananassae OX=7217 GN=Dana\GF20487 PE=3 SV=1	A0A0P8Y537_DROAN (+9)	Dana	39 kDa	1	1		0	1	1
Coatomer subunit alpha OS=Drosophila simulans OX=7240 GN=Dsim\GD28203 PE=4 SV=1	A0A0J9RNB7_DROSI (+7)	Dsim	139 kDa	1	1	1	1		0
Ribosomal protein L40 [Drosophila melanogaster] (Fragment) OS=Lepeophtheirus salmonis OX=72036 GN=RpL40 PE=4 SV=1	A0A0K2T605_LEPSM (+9)	RpL40	14 kDa	1	1	1	1		0
Polyadenylate-binding protein OS=Drosophila erecta OX=7220 GN=Dere\GG21846 PE=3 SV=1	B3NLP7_DROER (+3)	Dere	70 kDa		0	1	1	1	1
ATP synthase subunit alpha OS=Drosophila simulans OX=7240 GN=Dsim\GD11704 PE=3 SV=1	A0A0J9RIM8_DROSI (+7)	Dsim	59 kDa		0	1	1	1	1
Uncharacterized protein OS=Drosophila ananassae OX=7217 GN=Dana\GF16568 PE=4 SV=1	B3M226_DROAN (+7)	Dana	55 kDa		0	0	0	1	1
C3 and PZP-like alpha-2-macroglobulin domain-containing protein 8 OS=Bactrocera dorsalis OX=27457 GN=CPMD8 PE=4 SV=1	A0A034WL53_BACDO (+7)	CPMD8	32 kDa	0	0		0	1	1
Lingerer, isoform K OS=Drosophila melanogaster OX=7227 GN=lig PE=1 SV=1	A0A0B4KFC5_DROME (+3)	lig	144 kDa		0	0	0	1	1
Mannosyltransferase OS=Drosophila simulans OX=7240 GN=Dsim\GD13779 PE=3 SV=1	A0A0J9RNI0_DROSI (+10)	Dsim	62 kDa	1	1	0	0		0
Uncharacterized protein, isoform B OS=Drosophila simulans OX=7240 GN=Dsim\GD24142 PE=4 SV=1	A0A0J9R3J4_DROSI (+8)	Dsim	91 kDa		0		0	2	2
Uncharacterized protein, isoform J OS=Drosophila simulans OX=7240 GN=Dsim\GD25586 PE=4 SV=1	A0A0J9RDP5_DROSI (+1)	Dsim	34 kDa		0		0	3	2
Uncharacterized protein, isoform C OS=Drosophila simulans OX=7240 GN=Dsim\GD12391 PE=4 SV=1	A0A0J9RXF0_DROSI (+9)	Dsim	76 kDa		0	2	2		0
FI17509p1 OS=Drosophila melanogaster OX=7227 GN=CG7744-RA PE=1 SV=1	A1ZBL2_DROME (+2)	CG7744-RA	77 kDa		0		0	2	2
Derlin OS=Drosophila ananassae OX=7217 GN=Dana\GF14591 PE=3 SV=1	B3MJE5_DROAN	Dana	28 kDa		0		0	2	2
GM22763 OS=Drosophila sechellia OX=7238 GN=Dsec\GM22763 PE=4 SV=1	B4I716_DROSE (+1)	Dsec	60 kDa		0		0	2	2
Eukaryotic translation initiation factor 3 subunit D-1 OS=Drosophila erecta OX=7220 GN=eIF3d1 PE=3 SV=1	EI3D1_DROER (+3)	eIF3d1	64 kDa		0		0	1	1
Serine/threonine-protein kinase fused OS=Drosophila melanogaster OX=7227 GN=fu PE=1 SV=2	FUSED_DROME (+1)	fu	90 kDa		0	2	2		0
Uncharacterized protein, isoform A OS=Drosophila simulans OX=7240 GN=Dsim\GD23000 PE=4 SV=1	A0A0J9QST7_DROSI (+1)	Dsim	41 kDa		0	1	1		0
Uncharacterized protein, isoform A OS=Drosophila simulans OX=7240 GN=Dsim\GD13631 PE=4 SV=1	A0A0J9RNA0_DROSI (+9)	Dsim	81 kDa		0		0	1	1
Retrovirus-related Gag polyprotein from copia-like transposable element 17.6 OS=Drosophila melanogaster OX=7227 GN=gag PE=4 SV=1	GAG17_DROME	gag	52 kDa		0		0	2	2
GM12882 OS=Drosophila sechellia OX=7238 GN=Dsec\GM12882 PE=4 SV=1	B4HZR4_DROSE (+2)	Dsec	63 kDa		0	1	1		0
acyl-CoA-binding domain-containing protein 5 OS=Drosophila ficusphila OX=30025 GN=LOC108092371 PE=4 SV=1	A0A1W4V683_DROFC (+4)	LOC108092371	36 kDa		0		0	2	2
band 7 protein AGAP004871 OS=Drosophila ficusphila OX=30025 GN=LOC108094514 PE=4 SV=1	A0A1W4V348_DROFC (+3)	LOC108094514	39 kDa		0	2	2		0
Uncharacterized protein, isoform A OS=Drosophila melanogaster OX=7227 GN=CG8046 PE=1 SV=1	A1Z7R6_DROME (+1)	CG8046	57 kDa		0		0	2	2
ras-related protein Rab-39B OS=Drosophila ficusphila OX=30025 GN=LOC108095365 PE=4 SV=1	A0A1W4V6H6_DROFC (+9)	LOC108095365	25 kDa		0	2	2		0
ATP synthase subunit d, mitochondrial OS=Drosophila melanogaster OX=7227 GN=ATPsynD PE=3 SV=1	A0A0B4LHL7_DROME (+4)	ATPsynD	20 kDa		0		0	2	2
GH13992p OS=Drosophila melanogaster OX=7227 GN=shrb PE=1 SV=1	Q8T0Q4_DROME	shrb	25 kDa		0	2	2		0
FI20123p1 OS=Drosophila melanogaster OX=7227 GN=RFeSP-RA PE=2 SV=1	H9XQA8_DROME (+2)	RFeSP-RA	28 kDa		0	2	2		0
Uncharacterized protein OS=Drosophila erecta OX=7220 GN=Dere\GG18060 PE=4 SV=1	B3NVM8_DROER (+3)	Dere	73 kDa		0		0	2	2
Uncharacterized protein OS=Drosophila erecta OX=7220 GN=Dere\GG23457 PE=4 SV=1	B3N736_DROER (+3)	Dere	37 kDa	2	2		0		0
Pyruvate kinase OS=Drosophila yakuba OX=7245 GN=PyK PE=3 SV=1	A0A0R1E5K7_DROYA (+6)	PyK	55 kDa		0	1	1		0
Uncharacterized protein, isoform B OS=Drosophila simulans OX=7240 GN=Dsim\GD25979 PE=4 SV=1	A0A0J9R9P8_DROSI (+7)	Dsim	89 kDa		0		0	2	2
Apoptosis inhibitor 5 homolog OS=Drosophila melanogaster OX=7227 GN=Aac11 PE=2 SV=1	API5_DROME (+2)	Aac11	60 kDa		0		0	1	1
Uncharacterized protein, isoform A OS=Drosophila simulans OX=7240 GN=Dsim\GD11510 PE=4 SV=1	A0A0J9RID8_DROSI (+7)	Dsim	68 kDa		0	2	2		0
Protein mushroom body miniature OS=Drosophila melanogaster OX=7227 GN=mbm PE=1 SV=1	MBM_DROME	mbm	59 kDa		0	1	1		0
Uncharacterized protein OS=Drosophila simulans OX=7240 GN=Dsim\GD29172 PE=3 SV=1	A0A0J9TT72_DROSI (+9)	Dsim	34 kDa		0	2	2		0
Uncharacterized protein, isoform B OS=Drosophila simulans OX=7240 GN=Dsim\GD25610 PE=4 SV=1	A0A0J9REN1_DROSI (+9)	Dsim	47 kDa		0	2	2		0
Uncharacterized protein OS=Drosophila simulans OX=7240 GN=Dsim\GD11984 PE=4 SV=1	A0A0J9QWW3_DROSI (+1)	Dsim	192 kDa		0	2	2		0
GH07383p OS=Drosophila melanogaster OX=7227 GN=anon-WO0118547.376 PE=2 SV=1	Q9VC60_DROME	anon-WO0118547	76 kDa		0	2	2		0
Protein tumorous imaginal discs, mitochondrial OS=Drosophila melanogaster OX=7227 GN=l(2)tid PE=1 SV=2	TID_DROME	l	56 kDa		0	2	2		0
Otefin OS=Drosophila melanogaster OX=7227 GN=Ote PE=1 SV=2	OTE_DROME	Ote	47 kDa		0		0	1	1
Uncharacterized protein, isoform B OS=Drosophila simulans OX=7240 GN=Dsim\GD14312 PE=4 SV=1	A0A0J9RTQ8_DROSI (+5)	Dsim	13 kDa	2	2		0		0
vacuolar protein sorting-associated protein 4B OS=Drosophila ficusphila OX=30025 GN=LOC108091108 PE=3 SV=1	A0A1W4UN90_DROFC (+6)	LOC108091108	50 kDa		0	1	1		0
Uncharacterized protein OS=Drosophila simulans OX=7240 GN=Dsim\GD12832 PE=4 SV=1	A0A0J9UIW3_DROSI (+4)	Dsim	22 kDa	2	2		0		0
GD10440 OS=Drosophila simulans OX=7240 GN=Dsim\GD10440 PE=4 SV=1	B4QDT7_DROSI (+1)	Dsim	28 kDa	2	2		0		0
Uncharacterized protein OS=Drosophila simulans OX=7240 GN=Dsim\GD17599 PE=4 SV=1	A0A0J9UEX4_DROSI (+4)	Dsim	48 kDa		0		0	1	1
Uncharacterized protein OS=Drosophila simulans OX=7240 GN=Dsim\GD28594 PE=4 SV=1	A0A0J9RPP6_DROSI (+2)	Dsim	33 kDa		0	1	1		0
Uncharacterized protein, isoform B OS=Drosophila ananassae OX=7217 GN=Dana\GF20408 PE=3 SV=1	A0A0P9A5Q0_DROAN (+10)	Dana	21 kDa		0	2	2		0
Elongation factor 2 OS=Bactrocera dorsalis OX=27457 GN=EF2 PE=4 SV=1	A0A034VKU1_BACDO (+8)	EF2	88 kDa		0	1	1		0
SD13619p OS=Drosophila melanogaster OX=7227 GN=blanks PE=2 SV=1	Q8MRY4_DROME	blanks	35 kDa	1	1		0		0
dolichyl-phosphate beta-glucosyltransferase OS=Drosophila ficusphila OX=30025 GN=LOC108092655 PE=4 SV=1	A0A1W4V7F2_DROFC (+5)	LOC108092655	37 kDa		0	2	2		0
Uncharacterized protein, isoform J OS=Drosophila simulans OX=7240 GN=Dsim\GD25467 PE=3 SV=1	A0A0J9REU9_DROSI (+21)	Dsim	196 kDa		0		0	1	1
ATP synthase subunit delta, mitochondrial OS=Drosophila ficusphila OX=30025 GN=LOC108097776 PE=3 SV=1	A0A1W4VV65_DROFC (+3)	LOC108097776	17 kDa		0		0	2	1
ATP synthase subunit e, mitochondrial OS=Drosophila ficusphila OX=30025 GN=LOC108092031 PE=4 SV=1	A0A1W4V4L3_DROFC (+5)	LOC108092031	9 kDa		0		0	2	1
La related protein, isoform G OS=Drosophila melanogaster OX=7227 GN=larp PE=1 SV=1	A0A0B4K7Y7_DROME (+2)	larp	178 kDa		0		0	2	2
GM13104 OS=Drosophila sechellia OX=7238 GN=Dsec\GM13104 PE=3 SV=1	B4IK53_DROSE (+2)	Dsec	47 kDa	1	1		0		0
Dynein heavy chain, cytoplasmic (Fragment) OS=Bactrocera dorsalis OX=27457 GN=DYHC PE=4 SV=1	A0A034V4J1_BACDO (+35)	DYHC	163 kDa		0		0	1	1
Exportin-2 OS=Bactrocera dorsalis OX=27457 GN=XPO2 PE=4 SV=1	A0A034W6I8_BACDO (+7)	XPO2	110 kDa		0		0	1	1
Eukaryotic translation initiation factor 3 subunit M (Fragment) OS=Bactrocera dorsalis OX=27457 GN=EIF3M PE=3 SV=1	A0A034WTE1_BACDO (+1)	EIF3M	47 kDa		0		0	1	1
Uncharacterized protein, isoform B OS=Drosophila melanogaster OX=7227 GN=CG8635 PE=4 SV=1	A0A0B4LEV3_DROME (+6)	CG8635	45 kDa		0		0	1	1
Oligosaccharide transferase delta subunit, isoform B OS=Drosophila melanogaster OX=7227 GN=OstDelta PE=1 SV=1	A0A0B4LFR4_DROME (+5)	OstDelta	69 kDa		0		0	1	1
Uncharacterized protein, isoform B OS=Drosophila simulans OX=7240 GN=Dsim\GD13472 PE=4 SV=1	A0A0J9RLQ2_DROSI (+11)	Dsim	58 kDa		0		0	1	1
Uncharacterized protein, isoform C OS=Drosophila simulans OX=7240 GN=Dsim\GD13385 PE=4 SV=1	A0A0J9RMJ6_DROSI (+14)	Dsim	165 kDa		0		0	1	1
Uncharacterized protein OS=Drosophila simulans OX=7240 GN=Dsim\GD24369 PE=4 SV=1	A0A0J9S182_DROSI (+3)	Dsim	174 kDa		0		0	1	1
Uncharacterized protein, isoform B OS=Drosophila yakuba OX=7245 GN=Dyak\GE26323 PE=4 SV=1	A0A0R1E343_DROYA (+7)	Dyak	28 kDa		0		0	1	1
Coatomer subunit beta OS=Drosophila ficusphila OX=30025 GN=LOC108088653 PE=4 SV=1	A0A1W4USC7_DROFC (+5)	LOC108088653	107 kDa		0		0	1	1
SWI/SNF complex subunit SMARCC1 isoform X1 OS=Drosophila ficusphila OX=30025 GN=LOC108096745 PE=4 SV=1	A0A1W4VCQ8_DROFC (+1)	LOC108096745	132 kDa		0		0	1	1
uncharacterized protein LOC108094314 isoform X2 OS=Drosophila ficusphila OX=30025 GN=LOC108094314 PE=4 SV=1	A0A1W4VEM8_DROFC (+7)	LOC108094314	50 kDa		0		0	1	1
uncharacterized protein LOC108099268 OS=Drosophila ficusphila OX=30025 GN=LOC108099268 PE=4 SV=1	A0A1W4W1S9_DROFC (+6)	LOC108099268	29 kDa		0		0	1	1
zinc finger protein-like 1 homolog OS=Drosophila ficusphila OX=30025 GN=LOC108099512 PE=4 SV=1	A0A1W4W3N5_DROFC (+5)	LOC108099512	34 kDa		0		0	1	1
Uncharacterized protein OS=Drosophila erecta OX=7220 GN=Dere\GG23961 PE=4 SV=1	B3N952_DROER (+5)	Dere	21 kDa		0		0	1	1
Uncharacterized protein OS=Drosophila erecta OX=7220 GN=Dere\GG19986 PE=3 SV=1	B3NPU1_DROER (+5)	Dere	51 kDa		0		0	1	1
GG16761 OS=Drosophila erecta OX=7220 GN=Dere\GG16761 PE=4 SV=1	B3P0H6_DROER	Dere	99 kDa		0		0	2	1
GG12549 OS=Drosophila erecta OX=7220 GN=Dere\GG12549 PE=4 SV=1	B3P233_DROER (+5)	Dere	124 kDa		0		0	1	1
GG24088 OS=Drosophila erecta OX=7220 GN=Dere\GG24088 PE=3 SV=1	B3P338_DROER (+5)	Dere	36 kDa		0		0	1	1
GM26291 OS=Drosophila sechellia OX=7238 GN=Dsec\GM26291 PE=4 SV=1	B4HKJ0_DROSE (+2)	Dsec	68 kDa		0		0	1	1
GM23120 OS=Drosophila sechellia OX=7238 GN=Dsec\GM23120 PE=4 SV=1	B4IIA8_DROSE (+5)	Dsec	12 kDa		0		0	1	1
GH14730p (Fragment) OS=Drosophila melanogaster OX=7227 GN=CG17494-RB PE=2 SV=1	B5RJH6_DROME (+1)	CG17494-RB	104 kDa		0		0	1	1
Retrovirus-related Gag polyprotein from transposon 297 OS=Drosophila melanogaster OX=7227 GN=gag PE=4 SV=1	GAG2_DROME (+1)	gag	49 kDa		0		0	1	1
U2 small nuclear riboprotein auxiliary factor 38, isoform B OS=Drosophila melanogaster OX=7227 GN=U2af38 PE=4 SV=1	M9PBM1_DROME	U2af38	30 kDa		0		0	1	1
Xe7, isoform A OS=Drosophila melanogaster OX=7227 GN=Xe7 PE=1 SV=1	Q7KTT0_DROME	Xe7	91 kDa		0		0	1	1
LD41491p OS=Drosophila melanogaster OX=7227 GN=Pex3 PE=1 SV=1	Q9VUL8_DROME	Pex3	44 kDa		0		0	1	1
PRA1 family protein OS=Drosophila ficusphila OX=30025 GN=LOC108096093 PE=3 SV=1	A0A1W4VMV9_DROFC (+9)	LOC108096093	23 kDa	1	1		0		0
GM16750 OS=Drosophila sechellia OX=7238 GN=Dsec\GM16750 PE=4 SV=1	B4ICY7_DROSE (+3)	Dsec	20 kDa	1	1		0		0
MAP kinase kinase 4, isoform A OS=Drosophila melanogaster OX=7227 GN=Mkk4 PE=1 SV=1	O61444_DROME	Mkk4	48 kDa	1	1		0		0
Myosin-2 essential light chain OS=Bactrocera dorsalis OX=27457 GN=MLC2 PE=4 SV=1	A0A034VCP5_BACDO (+12)	MLC2	17 kDa		0	1	1		0
EH domain-containing protein 1 OS=Bactrocera dorsalis OX=27457 GN=EHD1 PE=3 SV=1	A0A034W1B4_BACDO (+10)	EHD1	61 kDa		0	1	1		0
V-type proton ATPase catalytic subunit A isoform 2 OS=Bactrocera dorsalis OX=27457 GN=VATA2 PE=3 SV=1	A0A034W1Y7_BACDO (+29)	VATA2	68 kDa		0	1	1		0
60S ribosomal protein L3 OS=Bactrocera dorsalis OX=27457 GN=RL3 PE=3 SV=1	A0A034WFM3_BACDO (+10)	RL3	47 kDa		0	1	1		0
Nascent polypeptide-associated complex subunit alpha OS=Bactrocera dorsalis OX=27457 GN=NACA PE=4 SV=1	A0A034WKW5_BACDO (+11)	NACA	15 kDa		0	1	1		0
Uncharacterized protein OS=Drosophila simulans OX=7240 GN=Dsim\GD11444 PE=3 SV=1	A0A0J9RG87_DROSI (+7)	Dsim	68 kDa		0	1	1		0
Tubulin beta chain OS=Drosophila simulans OX=7240 GN=Dsim\GD28531 PE=3 SV=1	A0A0J9RJX0_DROSI (+3)	Dsim	51 kDa		0	8	1		0
Uncharacterized protein, isoform B OS=Drosophila simulans OX=7240 GN=Dsim\GD13329 PE=4 SV=1	A0A0J9RN91_DROSI (+7)	Dsim	76 kDa		0	1	1		0
Dolichyl-diphosphooligosaccharide--protein glycosyltransferase 48 kDa subunit OS=Drosophila ficusphila OX=30025 GN=LOC108088727 PE=3 SV=1	A0A1W4UDK9_DROFC (+6)	LOC108088727	50 kDa		0	1	1		0
ATP synthase subunit beta OS=Drosophila ficusphila OX=30025 GN=LOC108095042 PE=3 SV=1	A0A1W4V506_DROFC (+6)	LOC108095042	54 kDa		0	1	1		0
dolichyl-diphosphooligosaccharide--protein glycosyltransferase subunit 2 OS=Drosophila ficusphila OX=30025 GN=LOC108093900 PE=4 SV=1	A0A1W4VDV6_DROFC	LOC108093900	69 kDa		0	1	1		0
ras-related protein Rab-1A OS=Drosophila ficusphila OX=30025 GN=LOC108098550 PE=4 SV=1	A0A1W4VYT1_DROFC (+6)	LOC108098550	23 kDa		0	1	1		0
nardilysin OS=Drosophila ficusphila OX=30025 GN=LOC108101689 PE=3 SV=1	A0A1W4WBH3_DROFC (+6)	LOC108101689	131 kDa		0	1	1		0
Importin subunit alpha OS=Drosophila ananassae OX=7217 GN=Dana\GF16531 PE=3 SV=1	B3M2G7_DROAN (+2)	Dana	57 kDa		0	1	1		0
Phosphatidylserine decarboxylase proenzyme, mitochondrial OS=Drosophila erecta OX=7220 GN=Dere\GG11249 PE=3 SV=1	B3P7A3_DROER (+3)	Dere	50 kDa		0	1	1		0
GD21176 OS=Drosophila simulans OX=7240 GN=Dsim\GD21176 PE=4 SV=1	B4QUB9_DROSI (+2)	Dsim	45 kDa		0	1	1		0
GD20852 OS=Drosophila simulans OX=7240 GN=Dsim\GD20852 PE=4 SV=1	B4QXZ7_DROSI (+1)	Dsim	32 kDa		0	1	1		0
GD15499 OS=Drosophila simulans OX=7240 GN=Dsim\GD15499 PE=4 SV=1	B4R3R2_DROSI (+1)	Dsim	81 kDa		0	1	1		0
GD17450 OS=Drosophila simulans OX=7240 GN=Dsim\GD17450 PE=4 SV=1	B4R7R9_DROSI (+1)	Dsim	18 kDa		0	1	1		0
GM02445p OS=Drosophila melanogaster OX=7227 GN=Dmel\CG11679 PE=2 SV=1	Q9VXQ8_DROME	Dmel	48 kDa		0	1	1		0
GG15974 OS=Drosophila erecta OX=7220 GN=Dere\GG15974 PE=4 SV=1	B3P1S2_DROER (+4)	Dere	34 kDa		0	1	1		0
GM04645p OS=Drosophila melanogaster OX=7227 GN=Ugt86Da PE=1 SV=1	Q9VGT3_DROME	Ugt86Da	60 kDa		0	1	1		0
Acyl-CoA Delta(11) desaturase OS=Bactrocera dorsalis OX=27457 GN=ACO11 PE=3 SV=1	A0A034W0M3_BACDO (+16)	ACO11	43 kDa	1	1		0		0
Uncharacterized protein, isoform I OS=Drosophila simulans OX=7240 GN=Dsim\GD25586 PE=4 SV=1	A0A0J9RDW2_DROSI	Dsim	35 kDa		0		0	3	1
40S ribosomal protein S21 (Fragment) OS=Bactrocera dorsalis OX=27457 GN=RS21 PE=4 SV=1	A0A034WSY3_BACDO (+10)	RS21	12 kDa		0		0	1	1
Ran-binding protein M, isoform E OS=Drosophila melanogaster OX=7227 GN=RanBPM PE=1 SV=1	A0A0B4K851_DROME (+9)	RanBPM	107 kDa		0	1	1		0
Uncharacterized protein OS=Drosophila ananassae OX=7217 GN=Dana\GF12477 PE=4 SV=1	B3ME50_DROAN (+5)	Dana	14 kDa		0		0	1	1
V-type proton ATPase subunit OS=Drosophila ficusphila OX=30025 GN=LOC108091317 PE=3 SV=1	A0A1W4V1L8_DROFC (+6)	LOC108091317	40 kDa		0	1	1		0
Ribosomal protein L19 OS=Drosophila simulans OX=7240 GN=Dsim\GD24903 PE=3 SV=1	B4QD51_DROSI	Dsim	24 kDa		0	1	1		0
40S ribosomal protein S6 OS=Drosophila sechellia OX=7238 GN=Dsec\GM11965 PE=3 SV=1	B4IL48_DROSE (+5)	Dsec	28 kDa		0	1	1		0
Ribosomal protein L13A OS=Drosophila takahashii OX=29030 PE=2 SV=1	A0A0A6ZHF9_DROTK (+8)		18 kDa		0	1	1		0
transmembrane protein 184C isoform X2 OS=Drosophila ficusphila OX=30025 GN=LOC108089146 PE=4 SV=1	A0A1W4UF44_DROFC (+7)	LOC108089146	56 kDa		0	1	1		0
Succinate dehydrogenase [ubiquinone] iron-sulfur subunit, mitochondrial OS=Drosophila ficusphila OX=30025 GN=LOC108094327 PE=3 SV=1	A0A1W4VE97_DROFC (+6)	LOC108094327	34 kDa		0	1	1		0
Uncharacterized protein OS=Drosophila erecta OX=7220 GN=Dere\GG14777 PE=4 SV=1	B3NB86_DROER (+4)	Dere	38 kDa		0	1	1		0
Uncharacterized protein, isoform D OS=Drosophila erecta OX=7220 GN=Dere\GG17854 PE=4 SV=1	A0A0Q5T4S3_DROER (+18)	Dere	38 kDa		0	1	1		0
