## Supplementary Table 2 for "Mechanisms of PP2A-Ankle2 dependent nuclear reassembly after mitosis"

### Sheet: Sheet1
Protein name	Accession Number	Alternate IDs	Molecular Weight	GFP Total spectrum count	GFP Unique peptides	Ankle2-GFP Total spectrum count	Ankle2-GFP Unique peptides
Ankyrin repeat and LEM domain containing 2, isoform D OS=Drosophila melanogaster OX=7227 GN=Ankle2 PE=1 SV=1	Q8MQX9_DROME	Ankle2	129 kDa		0	687	215
LD30122p OS=Drosophila melanogaster OX=7227 GN=Vap33 PE=1 SV=1	Q9W4N8_DROME	Vap33	29 kDa		0	132	41
Heat shock protein cognate 4, isoform G OS=Drosophila melanogaster OX=7227 GN=Hsc70-4 PE=1 SV=1	C7LA75_DROME (+1)	Hsc70-4	71 kDa	10	10	69	50
Elongation factor 1-alpha 1 OS=Drosophila melanogaster OX=7227 GN=eEF1alpha1 PE=1 SV=2	EF1A1_DROME	eEF1alpha1	50 kDa	95	11	63	14
Endoplasmic reticulum chaperone BiP OS=Drosophila melanogaster OX=7227 GN=Hsc70-3 PE=1 SV=2	BIP_DROME (+1)	Hsc70-3	72 kDa	5	2	37	21
Tubulin beta-1 chain OS=Drosophila melanogaster OX=7227 GN=betaTub56D PE=1 SV=2	TBB1_DROME	betaTub56D	50 kDa	5	5	30	22
Serine/threonine-protein phosphatase PP2A 65 kDa regulatory subunit OS=Drosophila melanogaster OX=7227 GN=Pp2A-29B PE=2 SV=4	2AAA_DROME (+3)	Pp2A-29B	65 kDa		0	24	17
Cyclin-dependent kinase 2 OS=Drosophila melanogaster OX=7227 GN=Cdk2 PE=1 SV=1	CDK2_DROME (+1)	Cdk2	36 kDa		0	21	14
G2/mitotic-specific cyclin-B OS=Drosophila melanogaster OX=7227 GN=CycB PE=1 SV=2	CCNB_DROME	CycB	59 kDa		0	18	17
Trailer hitch, isoform C OS=Drosophila melanogaster OX=7227 GN=tral PE=1 SV=1	M9PF14_DROME (+3)	tral	70 kDa	7	6	15	13
CG5363-PA OS=Drosophila melanogaster OX=7227 GN=CG5363 PE=3 SV=1	C0MJ66_DROME (+1)	CG5363	34 kDa		0	15	13
ADP,ATP carrier protein OS=Drosophila melanogaster OX=7227 GN=sesB PE=2 SV=4	ADT_DROME (+2)	sesB	34 kDa	15	2	13	11
Eukaryotic translation initiation factor 4G1, isoform B OS=Drosophila melanogaster OX=7227 GN=eIF4G1 PE=1 SV=1	A8DZ29_DROME (+1)	eIF4G1	211 kDa	1	1	12	10
IP17216p (Fragment) OS=Drosophila melanogaster OX=7227 GN=RpL23a PE=2 SV=1	A1A6X4_DROME (+2)	RpL23a	29 kDa		0	12	11
60S ribosomal protein L22 OS=Drosophila melanogaster OX=7227 GN=RpL22 PE=1 SV=2	RL22_DROME	RpL22	31 kDa	2	2	11	11
60S ribosomal protein L4 OS=Drosophila melanogaster OX=7227 GN=RpL4 PE=1 SV=2	RL4_DROME	RpL4	45 kDa	0	0	10	9
Ribosomal protein S19a, isoform C OS=Drosophila melanogaster OX=7227 GN=RpS19a PE=1 SV=1	E2QD65_DROME (+1)	RpS19a	17 kDa	2	2	10	9
S-phase kinase-associated protein 2, isoform A OS=Drosophila melanogaster OX=7227 GN=Skp2 PE=1 SV=2	Q7YZ95_DROME	Skp2	62 kDa		0	10	8
Tubulin alpha-1 chain OS=Drosophila melanogaster OX=7227 GN=alphaTub84B PE=1 SV=1	TBA1_DROME (+1)	alphaTub84B	50 kDa	4	3	9	7
Serine/threonine-protein phosphatase PP2A OS=Drosophila melanogaster OX=7227 GN=mts PE=2 SV=1	PP2A_DROME (+1)	mts	35 kDa		0	9	7
Protein cup OS=Drosophila melanogaster OX=7227 GN=cup PE=1 SV=3	CUP_DROME (+1)	cup	126 kDa	1	1	9	8
Purity of essence, isoform B OS=Drosophila melanogaster OX=7227 GN=poe PE=4 SV=1	M9PB68_DROME (+1)	poe	591 kDa		0	9	8
FI02182p (Fragment) OS=Drosophila melanogaster OX=7227 GN=Yp3-RA PE=2 SV=1	D3DMQ1_DROME (+2)	Yp3-RA	48 kDa		0	9	8
Apolipophorins OS=Drosophila melanogaster OX=7227 GN=apolpp PE=1 SV=2	APLP_DROME (+1)	apolpp	373 kDa		0	8	8
60S ribosomal protein L24 OS=Drosophila melanogaster OX=7227 GN=RpL24 PE=1 SV=1	RL24_DROME (+1)	RpL24	18 kDa	1	1	8	8
Importin subunit alpha OS=Drosophila melanogaster OX=7227 GN=Pen PE=1 SV=2	IMA_DROME	Pen	58 kDa		0	8	7
ATP synthase subunit alpha, mitochondrial OS=Drosophila melanogaster OX=7227 GN=blw PE=1 SV=2	ATPA_DROME	blw	59 kDa	2	2	8	8
Pyruvate carboxylase OS=Drosophila melanogaster OX=7227 GN=PCB PE=1 SV=1	Q0E9E2_DROME (+1)	PCB	133 kDa	19	8	7	5
Cyclin E, isoform C OS=Drosophila melanogaster OX=7227 GN=CycE PE=3 SV=1	A4V0R4_DROME (+2)	CycE	77 kDa		0	7	6
Defective chorion-1 protein, FC125 isoform OS=Drosophila melanogaster OX=7227 GN=dec-1 PE=2 SV=2	DEC11_DROME (+6)	dec-1	137 kDa	0	0	7	6
Actin-5C OS=Drosophila melanogaster OX=7227 GN=Act5C PE=1 SV=4	ACT1_DROME (+2)	Act5C	42 kDa	7	7	6	6
Tubulin alpha-4 chain OS=Drosophila melanogaster OX=7227 GN=alphaTub67C PE=3 SV=1	TBA4_DROME	alphaTub67C	51 kDa	1	1	6	5
GH19966p OS=Drosophila melanogaster OX=7227 GN=Yp1 PE=2 SV=1	Q29QE3_DROME (+2)	Yp1	54 kDa	0	0	6	5
FI06688p (Fragment) OS=Drosophila melanogaster OX=7227 GN=Sc2-RA PE=2 SV=1	B6IDR5_DROME (+2)	Sc2-RA	35 kDa		0	6	4
LP08340p (Fragment) OS=Drosophila melanogaster OX=7227 PE=2 SV=1	A9UNH0_DROME (+2)		72 kDa	1	1	6	6
60S ribosomal protein L7a OS=Drosophila melanogaster OX=7227 GN=RpL7A PE=1 SV=2	RL7A_DROME (+1)	RpL7A	31 kDa	1	1	6	6
IP20241p OS=Drosophila melanogaster OX=7227 GN=Nost PE=1 SV=1	B5RJS0_DROME (+1)	Nost	139 kDa		0	6	6
GEO07453p1 OS=Drosophila melanogaster OX=7227 GN=RpL26 PE=1 SV=1	Q9VVU2_DROME	RpL26	17 kDa		0	6	6
Zipper, isoform F OS=Drosophila melanogaster OX=7227 GN=zip PE=1 SV=1	A0A0B4JD57_DROME (+4)	zip	228 kDa	9	8	5	5
ATP-dependent RNA helicase me31b OS=Drosophila melanogaster OX=7227 GN=me31B PE=1 SV=3	DDX6_DROME	me31B	52 kDa	2	2	5	5
40S ribosomal protein S3a OS=Drosophila melanogaster OX=7227 GN=RpS3A PE=1 SV=4	RS3A_DROME	RpS3A	30 kDa	1	1	5	5
RH35990p (Fragment) OS=Drosophila melanogaster OX=7227 GN=lost PE=2 SV=1	Q8IGE9_DROME (+1)	lost	59 kDa		0	5	5
40S ribosomal protein S8 OS=Drosophila melanogaster OX=7227 GN=RpS8 PE=3 SV=1	A0A0B4K6N1_DROME (+1)	RpS8	24 kDa		0	5	5
Kinesin-like protein OS=Drosophila melanogaster OX=7227 GN=Klp10A PE=1 SV=1	A4V4A1_DROME (+1)	Klp10A	89 kDa		0	5	5
Probable isocitrate dehydrogenase [NAD] subunit alpha, mitochondrial OS=Drosophila melanogaster OX=7227 GN=l(1)G0156 PE=2 SV=1	IDH3A_DROME	l(1)G0156	41 kDa		0	5	5
Glucosidase 2 beta subunit, isoform A OS=Drosophila melanogaster OX=7227 GN=GCS2beta PE=1 SV=1	Q9VJD1_DROME	GCS2beta	62 kDa		0	4	4
Ribosomal protein S3, isoform B OS=Drosophila melanogaster OX=7227 GN=RpS3 PE=1 SV=1	G3M3A2_DROME (+2)	RpS3	27 kDa	0	0	4	3
TA01815p OS=Drosophila melanogaster OX=7227 GN=Yp2-RA PE=2 SV=1	B5RJK7_DROME (+2)	Yp2-RA	52 kDa	0	0	4	4
Thiolase OS=Drosophila melanogaster OX=7227 GN=Thiolase PE=2 SV=1	O77466_DROME (+1)	Thiolase	51 kDa	1	1	4	4
Protein Smaug OS=Drosophila melanogaster OX=7227 GN=smg PE=1 SV=2	SMG_DROME	smg	109 kDa	0	0	4	4
G2/mitotic-specific cyclin-A OS=Drosophila melanogaster OX=7227 GN=CycA PE=1 SV=3	CCNA_DROME (+2)	CycA	56 kDa		0	4	4
Serine/threonine-protein kinase polo OS=Drosophila melanogaster OX=7227 GN=polo PE=1 SV=2	POLO_DROME	polo	67 kDa		0	4	4
Tubulin gamma chain OS=Drosophila melanogaster OX=7227 GN=gammaTub37C PE=3 SV=1	M9PDN9_DROME (+1)	gammaTub37C	51 kDa	1	1	4	4
Ribosomal protein L6, isoform A OS=Drosophila melanogaster OX=7227 GN=RpL6 PE=1 SV=1	Q9V9W2_DROME (+1)	RpL6	28 kDa		0	4	4
Cyclin-dependent kinases regulatory subunit OS=Drosophila melanogaster OX=7227 GN=Cks85A PE=1 SV=1	Q9VHN1_DROME	Cks85A	11 kDa		0	4	4
Otefin OS=Drosophila melanogaster OX=7227 GN=Ote PE=1 SV=2	OTE_DROME	Ote	47 kDa		0	4	4
Heat shock protein cognate 5, isoform B OS=Drosophila melanogaster OX=7227 GN=Hsc70-5 PE=3 SV=1	A0A0B4LFD2_DROME (+1)	Hsc70-5	74 kDa		0	4	4
GEO07462p1 OS=Drosophila melanogaster OX=7227 GN=RpL27A PE=2 SV=1	M9MRC9_DROME (+1)	RpL27A	17 kDa		0	4	3
Chaperonin containing TCP1 subunit 2 OS=Drosophila melanogaster OX=7227 GN=CCT2 PE=1 SV=2	Q9W392_DROME	CCT2	58 kDa	5	2	3	2
Polyadenylate-binding protein OS=Drosophila melanogaster OX=7227 GN=pAbp PE=1 SV=3	PABP_DROME	pAbp	70 kDa	1	1	3	3
LP14077p (Fragment) OS=Drosophila melanogaster OX=7227 GN=RpL3-RA PE=2 SV=1	C6SUV6_DROME (+1)	RpL3-RA	47 kDa	0	0	3	3
E3 SUMO-protein ligase RanBP2 OS=Drosophila melanogaster OX=7227 GN=Nup358 PE=1 SV=1	RBP2_DROME	Nup358	299 kDa		0	3	3
Cullin-associated NEDD8-dissociated protein 1 OS=Drosophila melanogaster OX=7227 GN=Cand1 PE=2 SV=1	CAND1_DROME (+1)	Cand1	139 kDa		0	3	3
26-29kD-proteinase OS=Drosophila melanogaster OX=7227 GN=26-29-p PE=1 SV=1	Q9V3U6_DROME	26-29-p	62 kDa		0	3	3
BcDNA.LD24702 OS=Drosophila melanogaster OX=7227 GN=spd-2 PE=1 SV=2	Q9VV79_DROME	spd-2	125 kDa		0	3	3
Protein abnormal spindle OS=Drosophila melanogaster OX=7227 GN=asp PE=1 SV=3	ASP_DROME (+2)	asp	230 kDa		0	3	3
Poly(A) RNA polymerase gld-2 homolog B OS=Drosophila melanogaster OX=7227 GN=wisp PE=1 SV=1	GLD2B_DROME (+2)	wisp	151 kDa		0	3	3
Inner nuclear membrane protein Man1 OS=Drosophila melanogaster OX=7227 GN=MAN1 PE=1 SV=1	MAN1_DROME	MAN1	74 kDa		0	3	3
GH24644p OS=Drosophila melanogaster OX=7227 GN=Lnpk PE=1 SV=1	Q7K2N0_DROME	Lnpk	44 kDa		0	3	3
No circadian temperature entrainment, isoform D OS=Drosophila melanogaster OX=7227 GN=nocte PE=1 SV=1	M9PE74_DROME (+1)	nocte	235 kDa	2	2	3	3
Cell division cycle 16 OS=Drosophila melanogaster OX=7227 GN=Cdc16 PE=1 SV=1	Q9VCN6_DROME	Cdc16	82 kDa		0	3	3
Succinate--CoA ligase [ADP-forming] subunit beta, mitochondrial OS=Drosophila melanogaster OX=7227 GN=ScsbetaA PE=1 SV=1	A0A0B4JCW4_DROME (+3)	ScsbetaA	49 kDa		0	3	3
Peptidyl-prolyl cis-trans isomerase OS=Drosophila melanogaster OX=7227 GN=Cyp1 PE=2 SV=1	A8E774_DROME (+1)	Cyp1	25 kDa	1	1	3	3
Elongation factor 2 OS=Drosophila melanogaster OX=7227 GN=EF2 PE=1 SV=4	EF2_DROME	EF2	94 kDa		0	3	3
GH04183p OS=Drosophila melanogaster OX=7227 PE=2 SV=1	Q8MZI5_DROME		26 kDa		0	3	3
GEO11454p1 (Fragment) OS=Drosophila melanogaster OX=7227 PE=2 SV=1	A0A1B2AIV7_DROME (+3)		19 kDa		0	3	3
RH14172p (Fragment) OS=Drosophila melanogaster OX=7227 GN=RpS10b-RB PE=2 SV=1	B7ZWP7_DROME (+4)	RpS10b-RB	21 kDa		0	3	3
40S ribosomal protein S17 OS=Drosophila melanogaster OX=7227 GN=RpS17 PE=1 SV=2	RS17_DROME	RpS17	15 kDa		0	3	3
IP07888p OS=Drosophila melanogaster OX=7227 GN=RpL12 PE=2 SV=1	Q4V5X9_DROME (+1)	RpL12	32 kDa		0	3	3
60S ribosomal protein L27 OS=Drosophila melanogaster OX=7227 GN=RpL27 PE=1 SV=1	Q9VBN5_DROME	RpL27	16 kDa		0	3	2
40S ribosomal protein S14a OS=Drosophila melanogaster OX=7227 GN=RpS14a PE=1 SV=1	RS14A_DROME (+2)	RpS14a	16 kDa	0	0	3	3
GH26270p OS=Drosophila melanogaster OX=7227 GN=Idh3b PE=1 SV=1	Q9VD58_DROME	Idh3b	40 kDa		0	3	2
La related protein, isoform G OS=Drosophila melanogaster OX=7227 GN=larp PE=1 SV=1	A0A0B4K7Y7_DROME (+1)	larp	178 kDa	0	0	3	3
Ribosomal protein L15 OS=Drosophila melanogaster OX=7227 GN=RpL15 PE=1 SV=2	A8Y560_DROME (+1)	RpL15	24 kDa	0	0	2	2
Ribosomal protein S2, isoform B OS=Drosophila melanogaster OX=7227 GN=RpS2 PE=3 SV=1	M9PB84_DROME (+1)	RpS2	29 kDa	0	0	2	2
DnaJ-like-2, isoform A OS=Drosophila melanogaster OX=7227 GN=Droj2 PE=1 SV=1	Q9VFV9_DROME	Droj2	45 kDa		0	2	2
T-complex protein 1 subunit gamma OS=Drosophila melanogaster OX=7227 GN=CCT3 PE=1 SV=1	A4V303_DROME (+1)	CCT3	59 kDa		0	2	2
Ribosomal protein L11, isoform B OS=Drosophila melanogaster OX=7227 GN=RpL11 PE=1 SV=1	A0A0B4LGZ5_DROME (+1)	RpL11	21 kDa		0	2	2
Cyclin-dependent kinases regulatory subunit (Fragment) OS=Drosophila melanogaster OX=7227 PE=2 SV=1	A0A1B2AK90_DROME (+1)		9 kDa		0	2	2
40S ribosomal protein S4 OS=Drosophila melanogaster OX=7227 GN=RpS4 PE=1 SV=2	RS4_DROME (+1)	RpS4	29 kDa		0	2	2
TA01212p OS=Drosophila melanogaster OX=7227 GN=RpL17A PE=2 SV=1	A8E792_DROME (+1)	RpL17A	15 kDa		0	2	2
Fondue, isoform A OS=Drosophila melanogaster OX=7227 GN=fon PE=1 SV=1	Q8INW9_DROME (+1)	fon	57 kDa	1	1	2	2
40S ribosomal protein S23 OS=Drosophila melanogaster OX=7227 GN=RpS23 PE=1 SV=1	RS23_DROME	RpS23	16 kDa	0	0	2	2
RE25356p OS=Drosophila melanogaster OX=7227 PE=2 SV=1	D5AEL0_DROME (+2)		78 kDa		0	2	2
Dynactin subunit 1 OS=Drosophila melanogaster OX=7227 GN=DCTN1-p150 PE=1 SV=2	DCTN1_DROME	DCTN1-p150	141 kDa		0	2	2
RH43519p OS=Drosophila melanogaster OX=7227 GN=RpL10Ab PE=2 SV=1	Q8IGE1_DROME (+2)	RpL10Ab	17 kDa		0	2	2
Uncharacterized protein OS=Drosophila melanogaster OX=7227 GN=Dmel\CG14309 PE=1 SV=2	Q9VE79_DROME	Dmel\CG14309	111 kDa		0	2	2
60S ribosomal protein L31 OS=Drosophila melanogaster OX=7227 GN=RpL31 PE=1 SV=1	RL31_DROME	RpL31	15 kDa		0	2	2
Splicing factor 3B subunit 3 OS=Drosophila melanogaster OX=7227 GN=Sf3b3 PE=1 SV=2	SF3B3_DROME	Sf3b3	137 kDa	4	4	2	2
Nuclear pore complex protein Nup205 OS=Drosophila melanogaster OX=7227 GN=Nup205 PE=2 SV=1	NU205_DROME	Nup205	235 kDa		0	2	2
Chaperonin containing TCP1 subunit 1, isoform B OS=Drosophila melanogaster OX=7227 GN=CCT1 PE=1 SV=1	A4V391_DROME (+1)	CCT1	60 kDa		0	2	2
Phosphate transporter OS=Drosophila melanogaster OX=7227 GN=Mpcp2 PE=2 SV=1	Q9XZE4_DROME	Mpcp2	39 kDa		0	2	2
Ypsilon schachtel, isoform B OS=Drosophila melanogaster OX=7227 GN=yps PE=1 SV=1	M9NFR5_DROME (+2)	yps	37 kDa	1	1	2	2
Regulatory particle triple-A ATPase 2, isoform B OS=Drosophila melanogaster OX=7227 GN=Rpt2 PE=3 SV=1	A0A0B4LIJ0_DROME (+1)	Rpt2	49 kDa		0	2	2
Rough deal protein OS=Drosophila melanogaster OX=7227 GN=rod PE=4 SV=1	O96695_DROME (+1)	rod	241 kDa		0	2	2
RH48056p OS=Drosophila melanogaster OX=7227 GN=RpL34b PE=1 SV=1	Q9VHE5_DROME	RpL34b	18 kDa		0	2	2
60S ribosomal protein L17 OS=Drosophila melanogaster OX=7227 GN=RpL17 PE=1 SV=1	RL17_DROME (+1)	RpL17	22 kDa		0	2	2
Importin subunit beta OS=Drosophila melanogaster OX=7227 GN=Fs(2)Ket PE=1 SV=2	IMB_DROME (+1)	Fs(2)Ket	99 kDa		0	2	2
BcDNA.GH12558 OS=Drosophila melanogaster OX=7227 GN=Mtpalpha PE=1 SV=1	Q9V397_DROME	Mtpalpha	84 kDa		0	2	2
GEO07866p1 OS=Drosophila melanogaster OX=7227 GN=RpS15Aa PE=1 SV=1	E1JJM9_DROME (+2)	RpS15Aa	15 kDa		0	2	2
Rasputin OS=Drosophila melanogaster OX=7227 GN=rin PE=2 SV=1	Q9NH72_DROME (+1)	rin	75 kDa	2	2	2	2
LD04327p OS=Drosophila melanogaster OX=7227 GN=Edc3-RB PE=2 SV=1	C6TP77_DROME (+1)	Edc3-RB	73 kDa		0	1	1
Kinesin-like protein costa OS=Drosophila melanogaster OX=7227 GN=cos PE=1 SV=2	COS_DROME	cos	133 kDa		0	1	1
FI03829p OS=Drosophila melanogaster OX=7227 GN=Duox-RB PE=2 SV=1	D0Z752_DROME (+2)	Duox-RB	171 kDa		0	1	1
MIP15933p (Fragment) OS=Drosophila melanogaster OX=7227 GN=Eb1-RA PE=2 SV=1	D3DMK3_DROME (+2)	Eb1-RA	36 kDa		0	1	1
Enhancer of bithorax, isoform E OS=Drosophila melanogaster OX=7227 GN=E(bx) PE=1 SV=1	E1JHV6_DROME (+5)	E(bx)	301 kDa		0	1	1
Twenty-four, isoform F OS=Drosophila melanogaster OX=7227 GN=tyf PE=1 SV=2	E1JJD6_DROME (+4)	tyf	174 kDa		0	1	1
Eukaryotic translation initiation factor 3 subunit D-1 OS=Drosophila melanogaster OX=7227 GN=eIF3d1 PE=1 SV=1	EI3D1_DROME	eIF3d1	64 kDa		0	1	1
3-hydroxyacyl-CoA dehydrogenase type-2 OS=Drosophila melanogaster OX=7227 GN=scu PE=1 SV=1	HCD2_DROME	scu	27 kDa		0	1	1
E3 ubiquitin-protein ligase Kcmf1 OS=Drosophila melanogaster OX=7227 GN=Kcmf1 PE=1 SV=1	KCMF1_DROME	Kcmf1	62 kDa		0	1	1
60S acidic ribosomal protein P0 OS=Drosophila melanogaster OX=7227 GN=RpLP0 PE=3 SV=1	M9PG76_DROME (+1)	RpLP0	34 kDa		0	1	1
Nuclear pore complex protein Nup93-1 OS=Drosophila melanogaster OX=7227 GN=Nup93-1 PE=1 SV=1	NU931_DROME	Nup93-1	94 kDa		0	1	1
Splicing factor SRp54 OS=Drosophila melanogaster OX=7227 GN=Srp54 PE=2 SV=3	O61646_DROME (+1)	Srp54	58 kDa		0	1	1
Chorion peroxidase OS=Drosophila melanogaster OX=7227 GN=Pxt PE=2 SV=3	PERC_DROME	Pxt	91 kDa		0	1	1
Poly(U)-binding-splicing factor half pint OS=Drosophila melanogaster OX=7227 GN=hfp PE=1 SV=2	PUF68_DROME	hfp	68 kDa		0	1	1
IGF-II mRNA-binding protein, isoform K OS=Drosophila melanogaster OX=7227 GN=Imp PE=1 SV=2	Q0KHU2_DROME (+1)	Imp	69 kDa		0	1	1
CDC27Dm OS=Drosophila melanogaster OX=7227 GN=Cdc27 PE=2 SV=1	Q24021_DROME (+1)	Cdc27	98 kDa		0	1	1
Uncharacterized protein, isoform B OS=Drosophila melanogaster OX=7227 GN=Dmel\CG3662 PE=1 SV=1	Q2PDW1_DROME (+1)	Dmel\CG3662	31 kDa		0	1	1
RE07060p OS=Drosophila melanogaster OX=7227 PE=2 SV=1	Q4QQC1_DROME (+1)		97 kDa		0	1	1
GEO05407p1 OS=Drosophila melanogaster OX=7227 GN=Tapdelta PE=1 SV=1	Q7KLX3_DROME	Tapdelta	18 kDa		0	1	1
RE40412p OS=Drosophila melanogaster OX=7227 GN=Dmel\CG3420 PE=2 SV=1	Q8SYQ8_DROME	Dmel\CG3420	16 kDa		0	1	1
Protein transport protein SEC23 OS=Drosophila melanogaster OX=7227 GN=Sec23 PE=3 SV=1	Q9NFN9_DROME	Sec23	87 kDa		0	1	1
AT02348p OS=Drosophila melanogaster OX=7227 GN=UQCR-C2 PE=1 SV=1	Q9VV75_DROME	UQCR-C2	45 kDa		0	1	1
AT13736p OS=Drosophila melanogaster OX=7227 GN=UQCR-Q PE=1 SV=1	Q9VVH5_DROME	UQCR-Q	10 kDa		0	1	1
Chaperonin containing TCP1 subunit 6 OS=Drosophila melanogaster OX=7227 GN=CCT6 PE=1 SV=1	Q9VXQ5_DROME	CCT6	58 kDa		0	1	1
Karst, isoform E OS=Drosophila melanogaster OX=7227 GN=kst PE=1 SV=2	A8JNJ6_DROME (+1)	kst	498 kDa	23	23		0
EG:133E12.4 protein OS=Drosophila melanogaster OX=7227 GN=east PE=1 SV=1	O46048_DROME (+2)	east	250 kDa	16	16		0
Alpha spectrin, isoform C OS=Drosophila melanogaster OX=7227 GN=alpha-Spec PE=4 SV=1	M9PBI5_DROME (+3)	alpha-Spec	281 kDa	9	9		0
BcDNA.LD05563 OS=Drosophila melanogaster OX=7227 GN=Gem3 PE=1 SV=1	Q9V3C4_DROME	Gem3	117 kDa	9	8		0
Survival motor neuron protein OS=Drosophila melanogaster OX=7227 GN=Smn PE=1 SV=1	SMN_DROME	Smn	25 kDa	9	5		0
Coatomer subunit beta' OS=Drosophila melanogaster OX=7227 GN=beta'COP PE=2 SV=2	COPB2_DROME	beta'COP	103 kDa	4	4		0
Chaperonin containing TCP1 subunit 8 OS=Drosophila melanogaster OX=7227 GN=CCT8 PE=1 SV=1	Q7K3J0_DROME	CCT8	59 kDa	5	3		0
Spindle assembly abnormal protein 6 homolog OS=Drosophila melanogaster OX=7227 GN=Sas-6 PE=1 SV=2	SAS6_DROME	Sas-6	55 kDa	4	4		0
Adenylyl cyclase-associated protein (Fragment) OS=Drosophila melanogaster OX=7227 GN=capt PE=2 SV=1	Q7KN55_DROME (+2)	capt	57 kDa	4	3		0
Small ubiquitin-related modifier OS=Drosophila melanogaster OX=7227 GN=smt3 PE=1 SV=1	O97102_DROME	smt3	10 kDa	2	2		0
Small nuclear ribonucleoprotein G (Fragment) OS=Drosophila melanogaster OX=7227 PE=2 SV=1	A0A1B2AJF9_DROME (+1)		9 kDa	1	1		0
Protein Gemin2 OS=Drosophila melanogaster OX=7227 GN=Gem2 PE=1 SV=1	GEMI2_DROME	Gem2	29 kDa	1	1		0
Thioredoxin-2 OS=Drosophila melanogaster OX=7227 GN=Trx-2 PE=1 SV=3	THIO2_DROME	Trx-2	12 kDa	4	1		0
RE65842p OS=Drosophila melanogaster OX=7227 GN=Mccc1 PE=1 SV=1	Q8I0S9_DROME (+1)	Mccc1	69 kDa	3	3		0
Porin, isoform D OS=Drosophila melanogaster OX=7227 GN=porin PE=4 SV=1	M9PD75_DROME (+1)	porin	31 kDa	2	2		0
Protein dj-1beta OS=Drosophila melanogaster OX=7227 GN=dj-1beta PE=1 SV=3	DJ1B_DROME	dj-1beta	19 kDa	1	1		0
Serine/threonine-protein phosphatase alpha-2 isoform OS=Drosophila melanogaster OX=7227 GN=Pp1-87B PE=1 SV=1	PP12_DROME	Pp1-87B	35 kDa	1	1		0
Myosin light chain cytoplasmic, isoform B OS=Drosophila melanogaster OX=7227 GN=Mlc-c PE=4 SV=1	M9NEW1_DROME (+1)	Mlc-c	17 kDa	1	1		0
Rhea, isoform G OS=Drosophila melanogaster OX=7227 GN=rhea PE=1 SV=1	M9PBW9_DROME (+2)	rhea	305 kDa	1	1		0
Histone H4 OS=Drosophila melanogaster OX=7227 GN=His4r PE=3 SV=1	A0A0B4KFZ9_DROME (+1)	His4r	11 kDa	1	1		0
Asterless OS=Drosophila melanogaster OX=7227 GN=asl PE=1 SV=2	Q9VNE4_DROME	asl	117 kDa	1	1		0
Lethal (2) 37Cc, isoform D OS=Drosophila melanogaster OX=7227 GN=l(2)37Cc PE=1 SV=1	A0A023GQA5_DROME (+1)	l(2)37Cc	30 kDa	1	1		0
Uncharacterized protein, isoform N OS=Drosophila melanogaster OX=7227 GN=Dmel\CG5174 PE=1 SV=1	A0A0B4K7G1_DROME (+11)	Dmel\CG5174	24 kDa	1	1		0
FI07631p (Fragment) OS=Drosophila melanogaster OX=7227 GN=Jupiter-RD PE=2 SV=1	B5RJ67_DROME	Jupiter-RD	24 kDa	1	1		0
MIP09393p OS=Drosophila melanogaster OX=7227 GN=CG3961-RC PE=2 SV=1	C4XVE5_DROME (+5)	CG3961-RC	62 kDa	1	1		0
Glyceraldehyde-3-phosphate dehydrogenase 1 OS=Drosophila melanogaster OX=7227 GN=Gapdh1 PE=2 SV=2	G3P1_DROME (+2)	Gapdh1	35 kDa	1	1		0
Autophagy-related 18a, isoform E OS=Drosophila melanogaster OX=7227 GN=Atg18a PE=1 SV=1	M9PER1_DROME (+3)	Atg18a	48 kDa	1	1		0
Superoxide dismutase [Cu-Zn] OS=Drosophila melanogaster OX=7227 GN=Sod1 PE=3 SV=1	M9PF91_DROME (+1)	Sod1	17 kDa	1	1		0
60S ribosomal protein L7 OS=Drosophila melanogaster OX=7227 GN=RpL7 PE=1 SV=2	RL7_DROME (+1)	RpL7	30 kDa	1	1		0
Protein SEC13 homolog OS=Drosophila melanogaster OX=7227 GN=Sec13 PE=1 SV=1	SEC13_DROME	Sec13	40 kDa	1	1		0
Thioredoxin peroxidase 1, isoform C OS=Drosophila melanogaster OX=7227 GN=Jafrac1 PE=1 SV=1	X2JF59_DROME	Jafrac1	22 kDa	1	1		0
Pyruvate kinase OS=Drosophila melanogaster OX=7227 GN=PyK PE=2 SV=2	KPYK_DROME	PyK	57 kDa	1	1		0
ATP synthase, delta subunit, isoform A OS=Drosophila melanogaster OX=7227 GN=ATPsyndelta PE=1 SV=1	Q9W2X6_DROME	ATPsyndelta	17 kDa	1	1		0
Small nuclear ribonucleoprotein Sm D3 (Fragment) OS=Drosophila melanogaster OX=7227 PE=2 SV=1	A0A1B2AJH4_DROME (+1)		16 kDa	1	1		0
