## Supplementary Table 3 for "Mechanisms of PP2A-Ankle2 dependent nuclear reassembly after mitosis"

### Sheet: Sheet1
Protein Description	Accession Number		Alternate IDs	Molecular Weight	GFP Total Spectrum Count	GFP Unique Peptides	PP2A-29B-GFP Total Spectrum Count	PP2A-29B-GFP Unique Peptides	GFP-PP2A-29B Total Spectrum Count	GFP-PP2A-29B Unique Peptides
Protein phosphatase 2A at 29B, isoform C OS=Drosophila melanogaster OX=7227 GN=Pp2A-29B PE=1 SV=1	M9MQH9 (+1)		Pp2A-29B	65 kDa		0	589	139	677	154
Serine/threonine-protein phosphatase PP2A OS=Drosophila melanogaster OX=7227 GN=mts PE=2 SV=1	P23696 (+1)		mts	35 kDa		0	314	74	272	66
Liprin-alpha, isoform E OS=Drosophila melanogaster OX=7227 GN=Liprin-alpha PE=1 SV=1	M9PCD4 (+1)		Liprin-alpha	136 kDa		0	297	113	267	104
Serine/threonine protein phosphatase 2A regulatory subunit OS=Drosophila melanogaster OX=7227 GN=wrd PE=1 SV=1	B7Z0L6		wrd	79 kDa		0	286	79	260	73
Serine/threonine protein phosphatase 2A regulatory subunit OS=Drosophila melanogaster OX=7227 GN=wrd PE=1 SV=1	Q0KI58		wrd	75 kDa		0	272	1	247	1
Serine/threonine-protein phosphatase 2A 55 kDa regulatory subunit B OS=Drosophila melanogaster OX=7227 GN=tws-RB PE=2 SV=1	C8VV30		tws-RB	51 kDa		0	269	1	102	1
Myosin heavy chain, non-muscle OS=Drosophila melanogaster OX=7227 GN=zip PE=1 SV=2	Q99323		zip	237 kDa	95	72	133	94	141	97
Zipper, isoform F OS=Drosophila melanogaster OX=7227 GN=zip PE=1 SV=1	A0A0B4JD57 (+3)		zip	228 kDa	93	1	130	1	140	2
Serine/threonine-protein phosphatase 2A 55 kDa regulatory subunit B OS=Drosophila melanogaster OX=7227 GN=tws PE=1 SV=1	A0A0B4LGZ3 (+1)		tws	57 kDa		0	265	84	98	36
Serine/threonine protein phosphatase 2A regulatory subunit OS=Drosophila melanogaster OX=7227 GN=wdb PE=1 SV=2	Q9VB23		wdb	60 kDa		0	210	67	98	38
FI04457p OS=Drosophila melanogaster OX=7227 GN=GCC185 PE=1 SV=3	Q9VGE4		GCC185	130 kDa	96	57	88	61	122	67
Heat shock protein cognate 4, isoform G OS=Drosophila melanogaster OX=7227 GN=Hsc70-4 PE=1 SV=1	C7LA75 (+1)		Hsc70-4	71 kDa	85	37	102	42	88	36
Integrator complex subunit 5 OS=Drosophila melanogaster OX=7227 GN=omd PE=1 SV=2	Q9VFS6		omd	113 kDa		0	124	51	153	55
Anon-i1 protein OS=Drosophila melanogaster OX=7227 GN=Dmel\CG2034 PE=1 SV=1	Q24050		Dmel\CG2034	29 kDa		0	161	44	58	21
Integrator complex subunit 6 OS=Drosophila melanogaster OX=7227 GN=IntS6 PE=1 SV=2	Q9W485		IntS6	137 kDa		0	108	50	83	42
Integrator complex subunit 1 OS=Drosophila melanogaster OX=7227 GN=IntS1 PE=1 SV=2	Q9W1C5		IntS1	235 kDa		0	115	72	80	53
Karst, isoform E OS=Drosophila melanogaster OX=7227 GN=kst PE=1 SV=2	A8JNJ6		kst	498 kDa	195	143		0		0
DID OS=Drosophila melanogaster OX=7227 GN=poly PE=2 SV=1	Q9NH01		poly	28 kDa		0	148	44	62	24
Heat shock 70-kDa protein cognate 3, isoform E OS=Drosophila melanogaster OX=7227 GN=Hsc70-3 PE=1 SV=1	F3YDH0 (+1)		Hsc70-3	72 kDa	55	21	61	26	83	35
Tubulin beta-1 chain OS=Drosophila melanogaster OX=7227 GN=betaTub56D PE=1 SV=2	Q24560		betaTub56D	50 kDa	54	26	87	29	76	29
Connector of kinase to AP-1, isoform E OS=Drosophila melanogaster OX=7227 GN=Cka PE=1 SV=1	D3DML3 (+3)		Cka	80 kDa		0	78	37	107	53
Integrator complex subunit 2 OS=Drosophila melanogaster OX=7227 GN=IntS2 PE=1 SV=2	Q9VX31		IntS2	125 kDa		0	99	48	89	47
Integrator complex subunit 9 OS=Drosophila melanogaster OX=7227 GN=IntS9 PE=1 SV=1	Q95TS5		IntS9	73 kDa		0	107	52	91	47
Catalase OS=Drosophila melanogaster OX=7227 GN=Cat PE=1 SV=2	P17336		Cat	57 kDa	85	32	41	22	66	30
Integrator complex subunit 7 OS=Drosophila melanogaster OX=7227 GN=defl PE=1 SV=1	Q9VT41		defl	112 kDa		0	76	40	73	38
Alpha spectrin, isoform C OS=Drosophila melanogaster OX=7227 GN=alpha-Spec PE=4 SV=1	M9PBI5 (+3)		alpha-Spec	281 kDa	149	108		0		0
Integrator complex subunit 4 OS=Drosophila melanogaster OX=7227 GN=IntS4 PE=1 SV=1	Q9W3E1		IntS4	113 kDa		0	93	52	48	36
GH14730p (Fragment) OS=Drosophila melanogaster OX=7227 GN=CG17494-RB PE=2 SV=1	B5RJH6 (+1)		CG17494-RB	104 kDa		0	51	40	88	53
Tubulin beta-3 chain OS=Drosophila melanogaster OX=7227 GN=betaTub60D PE=2 SV=2	P08841		betaTub60D	51 kDa	28	5	52	10	49	9
Tubulin beta chain OS=Drosophila melanogaster OX=7227 GN=betaTub60D PE=1 SV=1	A0A0B4LGH1		betaTub60D	51 kDa	28	1	52	1	49	1
Actin-5C OS=Drosophila melanogaster OX=7227 GN=Act5C PE=1 SV=4	P10987 (+1)		Act5C	42 kDa	37	16	36	17	46	21
Tubulin alpha-1 chain OS=Drosophila melanogaster OX=7227 GN=alphaTub84B PE=1 SV=1	P06603 (+1)		alphaTub84B	50 kDa	35	15	41	18	34	19
Actin 87E, isoform C OS=Drosophila melanogaster OX=7227 GN=Act87E PE=3 SV=1	A0A0B4LH50 (+4)		Act87E	42 kDa	29	1	31	1	37	1
Integrator complex subunit 3 OS=Drosophila melanogaster OX=7227 GN=IntS3 PE=1 SV=1	Q7PLS8		IntS3	124 kDa		0	53	35	36	26
Uncharacterized protein OS=Drosophila melanogaster OX=7227 GN=CG14896 PE=1 SV=1	B7Z0I8		CG14896	379 kDa		0	96	75		0
Putative elongator complex protein 4 OS=Drosophila melanogaster OX=7227 GN=CG6907 PE=1 SV=1	Q9VMQ7 (+1)		CG6907	49 kDa		0	74	25	19	11
Integrator complex subunit 11 OS=Drosophila melanogaster OX=7227 GN=IntS11 PE=1 SV=1	Q9VAH9		IntS11	68 kDa		0	84	33		0
Tubulin beta-2 chain OS=Drosophila melanogaster OX=7227 GN=betaTub85D PE=1 SV=1	P61857		betaTub85D	50 kDa		0		0	45	1
SD21251p OS=Drosophila melanogaster OX=7227 GN=sesB-RD PE=2 SV=1	D1Z385 (+2)		sesB-RD	34 kDa	14	12	29	16	28	16
AT25231p OS=Drosophila melanogaster OX=7227 GN=Strip PE=1 SV=2	Q8IRD5 (+1)		Strip	105 kDa		0	34	23	42	24
BetaH spectrin (Fragment) OS=Drosophila melanogaster OX=7227 GN=kst PE=2 SV=1	Q99140		kst	190 kDa	73	2		0		0
Coatomer subunit alpha OS=Drosophila melanogaster OX=7227 GN=alphaCOP PE=2 SV=1	O77285 (+1)		alphaCOP	139 kDa	8	8	21	20	39	34
Integrator complex subunit 8 OS=Drosophila melanogaster OX=7227 GN=IntS8 PE=1 SV=1	A1ZAK1		IntS8	113 kDa		0	41	28	34	23
26S proteasome regulatory complex subunit p50 OS=Drosophila melanogaster OX=7227 GN=Rpt5 PE=1 SV=1	Q9V3V6		Rpt5	48 kDa		0	26	15	18	12
Probable elongator complex protein 3 OS=Drosophila melanogaster OX=7227 GN=Elp3 PE=2 SV=1	Q9VQZ6		Elp3	63 kDa		0	43	29	6	6
Myosin light chain cytoplasmic, isoform B OS=Drosophila melanogaster OX=7227 GN=Mlc-c PE=4 SV=1	M9NEW1 (+1)		Mlc-c	17 kDa	16	9	18	9	19	10
Tantalus, isoform B OS=Drosophila melanogaster OX=7227 GN=tant PE=4 SV=1	M9PEG8 (+1)		tant	34 kDa		0	26	10	22	11
Meiotic from via salaria 332, isoform B OS=Drosophila melanogaster OX=7227 GN=mei-S332 PE=4 SV=1	A0A0B4LG47 (+1)		mei-S332	44 kDa		0	28	20	13	10
Calmodulin, isoform C OS=Drosophila melanogaster OX=7227 GN=Cam PE=1 SV=1	A0A0B4LF57 (+2)		Cam	17 kDa	9	6	21	10	13	9
Glycoprotein 93 OS=Drosophila melanogaster OX=7227 GN=Gp93 PE=1 SV=1	Q9VAY2		Gp93	90 kDa	6	6	17	16	16	13
MOB kinase activator 4, isoform B OS=Drosophila melanogaster OX=7227 GN=Mob4 PE=4 SV=1	A0A0B4K6X9 (+1)		Mob4	26 kDa		0	29	12	12	10
Putative cysteine proteinase CG12163 OS=Drosophila melanogaster OX=7227 GN=CG12163 PE=2 SV=2	Q9VN93		CG12163	69 kDa	9	7	16	10	14	9
LD36009p OS=Drosophila melanogaster OX=7227 GN=lace PE=1 SV=1	Q9V3F2		lace	66 kDa		0	27	21	16	14
Regulatory particle non-ATPase 6, isoform C OS=Drosophila melanogaster OX=7227 GN=Rpn6 PE=1 SV=1	A0A0B4K7Z5		Rpn6	47 kDa		0	27	23	12	12
Coatomer subunit beta' OS=Drosophila melanogaster OX=7227 GN=beta'COP PE=2 SV=2	O62621		beta'COP	103 kDa	11	8	9	8	18	15
AT16867p (Fragment) OS=Drosophila melanogaster OX=7227 GN=Got1 PE=2 SV=1	Q8IHB4		Got1	50 kDa	16	12	11	9	11	9
Protein disulfide-isomerase A6 homolog OS=Drosophila melanogaster OX=7227 GN=CaBP1 PE=1 SV=1	Q9V438		CaBP1	47 kDa	15	10	8	7	11	8
Superoxide dismutase [Cu-Zn] OS=Drosophila melanogaster OX=7227 GN=Sod1 PE=1 SV=2	P61851		Sod1	16 kDa	15	7	12	8	13	8
RE21773p (Fragment) OS=Drosophila melanogaster OX=7227 GN=Cp1-RC PE=2 SV=1	C6SV44 (+1)		Cp1-RC	42 kDa	7	6	19	11	12	8
GEO10457p1 (Fragment) OS=Drosophila melanogaster OX=7227 PE=2 SV=1	A0A1B2AKQ4 (+1)			17 kDa	9	8	10	9	9	8
Uncharacterized protein, isoform D OS=Drosophila melanogaster OX=7227 GN=CG12432 PE=1 SV=2	E1JJN5 (+1)		CG12432	189 kDa		0	26	23	6	5
LP14077p (Fragment) OS=Drosophila melanogaster OX=7227 GN=RpL3-RA PE=2 SV=1	C6SUV6 (+1)		RpL3-RA	47 kDa	3	3	2	2	17	11
26S proteasome regulatory subunit 8 OS=Drosophila melanogaster OX=7227 GN=Rpt6 PE=1 SV=2	O18413		Rpt6	46 kDa		0	28	18	5	5
Probable elongator complex protein 2 OS=Drosophila melanogaster OX=7227 GN=Elp2 PE=1 SV=1	Q7K4B3		Elp2	89 kDa		0	26	17	4	4
Protein virilizer OS=Drosophila melanogaster OX=7227 GN=vir PE=1 SV=1	Q9W1R5		vir	209 kDa		0	28	23	1	1
Ferritin OS=Drosophila melanogaster OX=7227 GN=Fer1HCH PE=1 SV=1	Q7KRU8		Fer1HCH	23 kDa	16	7	9	6	9	5
SD13619p OS=Drosophila melanogaster OX=7227 GN=blanks PE=2 SV=1	Q8MRY4		blanks	35 kDa	6	5	16	12	7	7
FI07418p OS=Drosophila melanogaster OX=7227 GN=Rab39 PE=2 SV=1	Q9W3Q0		Rab39	25 kDa	8	7	12	8	14	9
BcDNA.GH08312 OS=Drosophila melanogaster OX=7227 GN=Sap-r PE=1 SV=1	Q9Y125		Sap-r	106 kDa	13	10	5	4	7	6
LP16188p (Fragment) OS=Drosophila melanogaster OX=7227 GN=Rpt4-RA PE=2 SV=1	C1C3F8 (+1)		Rpt4-RA	46 kDa		0	24	18	5	5
Uncharacterized protein, isoform E OS=Drosophila melanogaster OX=7227 GN=PR72 PE=4 SV=1	A0A0B4LHF0 (+1)		PR72	97 kDa		0	23	19	0	0
60S ribosomal protein L8 OS=Drosophila melanogaster OX=7227 GN=RpL8 PE=1 SV=1	Q9V3G1		RpL8	28 kDa	1	1	5	3	19	13
Regulatory particle non-ATPase 8, isoform B OS=Drosophila melanogaster OX=7227 GN=Rpn8 PE=4 SV=1	A0A0B4KFH4 (+1)		Rpn8	41 kDa		0	22	14	9	7
RE58623p OS=Drosophila melanogaster OX=7227 GN=Spt-I PE=1 SV=1	Q6NR46		Spt-I	53 kDa		#N/A	15	#N/A	13	#N/A
AT29089p (Fragment) OS=Drosophila melanogaster OX=7227 GN=Hsc70-1-RA PE=2 SV=1	F3YDH5 (+1)		Hsc70-1-RA	73 kDa		#N/A		#N/A	11	#N/A
Tropomyosin 1, isoform Q OS=Drosophila melanogaster OX=7227 GN=Tm1 PE=1 SV=1	A0A0B4K661 (+1)		Tm1	29 kDa	5	#N/A	9	#N/A	8	#N/A
CathD, isoform A OS=Drosophila melanogaster OX=7227 GN=cathD PE=1 SV=1	Q7K485		cathD	42 kDa	8	#N/A	7	#N/A	6	#N/A
26-29kD-proteinase OS=Drosophila melanogaster OX=7227 GN=26-29-p PE=1 SV=1	Q9V3U6		26-29-p	62 kDa	9	#N/A	11	#N/A	6	#N/A
Coatomer subunit epsilon OS=Drosophila melanogaster OX=7227 GN=epsilonCOP PE=1 SV=1	Q9Y0Y5		epsilonCOP	35 kDa	8	#N/A	9	#N/A	9	#N/A
FI04407p OS=Drosophila melanogaster OX=7227 GN=SRm160 PE=1 SV=1	Q9VU43		SRm160	108 kDa		0	8	8		0
Heterogeneous nuclear ribonucleoprotein at 27C, isoform D OS=Drosophila melanogaster OX=7227 GN=Hrb27C PE=1 SV=1	E1JHA4 (+4)		Hrb27C	45 kDa	3	3	3	3	2	2
Metallothionein A, isoform B OS=Drosophila melanogaster OX=7227 GN=MtnA PE=4 SV=1	A0A0B4KFM8 (+1)		MtnA	4 kDa	2	2	3	2	3	2
FI01445p OS=Drosophila melanogaster OX=7227 GN=thetaTry PE=2 SV=1	A8E6I8 (+1)		thetaTry	28 kDa	3	2	1	1	3	2
GEO07171p1 (Fragment) OS=Drosophila melanogaster OX=7227 PE=2 SV=1	A0A1B2AJW2 (+1)			8 kDa	3	2	3	1	2	1
Glutathione peroxidase OS=Drosophila melanogaster OX=7227 GN=PHGPx PE=1 SV=1	Q8IRD3		PHGPx	26 kDa	1	1	0	0	4	3
Kinesin-like protein OS=Drosophila melanogaster OX=7227 GN=ncd PE=1 SV=1	A0A0B4LI25 (+17)		ncd	77 kDa		0	4	3	4	3
Golgi complex-localized glycoprotein 1, isoform B OS=Drosophila melanogaster OX=7227 GN=Glg1 PE=1 SV=1	M9PIG4 (+1)		Glg1	125 kDa		0	5	5	2	2
NFU1 iron-sulfur cluster scaffold homolog, mitochondrial OS=Drosophila melanogaster OX=7227 GN=CG32500 PE=2 SV=1	Q8SY96		CG32500	31 kDa	6	4		0	2	2
Mitochondrial trifunctional protein alpha subunit, isoform B OS=Drosophila melanogaster OX=7227 GN=Mtpalpha PE=1 SV=1	Q8IPE8 (+1)		Mtpalpha	80 kDa		0	4	4	1	1
RE62581p OS=Drosophila melanogaster OX=7227 GN=RpL21 PE=1 SV=1	Q9V9M7		RpL21	18 kDa		0	0	0	3	3
RE59368p OS=Drosophila melanogaster OX=7227 GN=Past1 PE=2 SV=1	Q8IGN0		Past1	61 kDa		0	5	4	1	1
40S ribosomal protein S17 OS=Drosophila melanogaster OX=7227 GN=RpS17 PE=1 SV=2	P17704		RpS17	15 kDa		0		0	8	6
RE23622p (Fragment) OS=Drosophila melanogaster OX=7227 GN=Moca-cyp PE=2 SV=1	Q8IGV4 (+1)		Moca-cyp	116 kDa		0	7	6		0
DnaJ homolog shv OS=Drosophila melanogaster OX=7227 GN=shv PE=1 SV=1	Q9VPQ2		shv	40 kDa		0	8	7		0
Viking, isoform A OS=Drosophila melanogaster OX=7227 GN=vkg PE=1 SV=1	Q9VMV5		vkg	194 kDa	2	2	2	2	3	2
Ubiquitin-fold modifier 1 OS=Drosophila melanogaster OX=7227 GN=Ufm1 PE=3 SV=1	A0A0B4LFP4 (+1)		Ufm1	9 kDa	2	2	1	1	2	2
Orf protein OS=Drosophila melanogaster OX=7227 GN=orf PE=4 SV=1	Q94885		orf	172 kDa	1	1	1	1	3	3
NTPase, isoform F OS=Drosophila melanogaster OX=7227 GN=NTPase PE=1 SV=1	M9PBV2 (+1)		NTPase	58 kDa		0	3	3	4	3
Polypeptide N-acetylgalactosaminyltransferase 5 OS=Drosophila melanogaster OX=7227 GN=pgant5 PE=2 SV=2	sp|Q6WV17|GALT5_DROMEPolypeptide N-acetylgalactosaminyltransferase 5 OS=Drosophila melanogaster OX=7227 GN=pgant5 PE=2 SV=2		pgant5	?		0	3	3	4	4
CCHC-type zinc finger protein CG3800 OS=Drosophila melanogaster OX=7227 GN=CG3800 PE=1 SV=1	Q8T8R1		CG3800	18 kDa		0	2	2	4	4
60S ribosomal protein L9 OS=Drosophila melanogaster OX=7227 GN=RpL9 PE=1 SV=2	P50882 (+1)		RpL9	21 kDa	1	1		0	5	5
GEO07462p1 OS=Drosophila melanogaster OX=7227 GN=RpL27A PE=2 SV=1	M9MRC9 (+1)		RpL27A	17 kDa		0	1	1	6	4
GEO04460p1 OS=Drosophila melanogaster OX=7227 GN=RpS23 PE=2 SV=1	A0A0B4LFD9 (+1)		RpS23	16 kDa		0	2	1	3	2
40S ribosomal protein S24 OS=Drosophila melanogaster OX=7227 GN=RpS24 PE=1 SV=1	Q9W229		RpS24	15 kDa	0	0	0	0	3	2
GH20886p (Fragment) OS=Drosophila melanogaster OX=7227 GN=RpL35-RA PE=2 SV=1	C6SV02 (+1)		RpL35-RA	15 kDa		0	0	0	4	3
Regulatory particle non-ATPase 13, isoform G OS=Drosophila melanogaster OX=7227 GN=Rpn13 PE=1 SV=1	A0A0B4LFA6 (+1)		Rpn13	46 kDa		0	7	5		0
Kinesin-like protein OS=Drosophila melanogaster OX=7227 GN=sub PE=3 SV=1	A0A0B4LGW1 (+1)		sub	71 kDa		0	7	6		0
CG6459 protein OS=Drosophila melanogaster OX=7227 GN=CG6459 PE=4 SV=1	A0APE4 (+1)		CG6459	29 kDa		0	7	6		0
Melanization protease 1 OS=Drosophila melanogaster OX=7227 GN=MP1 PE=1 SV=1	A0A126GUP6		MP1	45 kDa	2	2	2	2	2	2
Prolyl 4-hydroxylase alpha-related protein PH4[alpha]EFB OS=Drosophila melanogaster OX=7227 GN=PH4alphaEFB PE=1 SV=2	Q9VA69		PH4alphaEFB	63 kDa	1	1	2	2	1	1
CG3024 (Fragment) OS=Drosophila melanogaster OX=7227 GN=CG3024 PE=4 SV=1	F6JQ95 (+3)		CG3024	38 kDa	3	2	2	2	1	1
Ribosomal protein LP1, isoform B OS=Drosophila melanogaster OX=7227 GN=RpLP1 PE=3 SV=1	M9PBK5 (+1)		RpLP1	12 kDa	2	2	1	1	3	2
Protein disulfide-isomerase OS=Drosophila melanogaster OX=7227 GN=Pdi PE=2 SV=1	P54399 (+1)		Pdi	56 kDa	1	1	2	2	1	1
No long nerve cord, isoform D OS=Drosophila melanogaster OX=7227 GN=nolo PE=1 SV=1	E1JHP3 (+3)		nolo	154 kDa	2	2	4	4		0
HL02811p OS=Drosophila melanogaster OX=7227 GN=CG1092 PE=2 SV=1	A0A0C4FEI4 (+1)		CG1092	45 kDa		0	2	2	4	3
Moira, isoform B OS=Drosophila melanogaster OX=7227 GN=mor PE=1 SV=1	A0A0B4JDA0 (+2)		mor	125 kDa		0	1	1		0
Uncharacterized protein, isoform B OS=Drosophila melanogaster OX=7227 GN=Dmel\CG5554 PE=1 SV=1	A0A0B4LHC9 (+1)		Dmel\CG5554	37 kDa		0	1	1		0
GEO01114p1 (Fragment) OS=Drosophila melanogaster OX=7227 PE=2 SV=1	A0A1B2AJY5 (+2)			15 kDa		0	1	1		0
FI21814p1 OS=Drosophila melanogaster OX=7227 GN=Dmel\CG13016 PE=2 SV=1	A1Z9L5		Dmel\CG13016	51 kDa		0	1	1		0
Eukaryotic translation initiation factor 4G1, isoform B OS=Drosophila melanogaster OX=7227 GN=eIF4G1 PE=1 SV=1	A8DZ29 (+1)		eIF4G1	211 kDa		0	1	1		0
AT08049p OS=Drosophila melanogaster OX=7227 GN=Dmel\CG1440 PE=1 SV=1	A8JV22 (+3)		Dmel\CG1440	58 kDa		0		0	1	1
Cytochrome b-c1 complex subunit 6 OS=Drosophila melanogaster OX=7227 GN=UQCR-11 PE=1 SV=2	A8Y535 (+1)		UQCR-11	10 kDa		0	1	1		0
FI06802p (Fragment) OS=Drosophila melanogaster OX=7227 GN=CG31120-RB PE=2 SV=1	B8A3W8 (+2)		CG31120-RB	63 kDa		0		0	1	1
RE25356p OS=Drosophila melanogaster OX=7227 PE=2 SV=1	D5AEL0 (+2)			78 kDa		0		0	1	1
Uncharacterized protein, isoform D OS=Drosophila melanogaster OX=7227 GN=Dmel\CG8478 PE=1 SV=1	E1JIH4 (+3)		Dmel\CG8478	63 kDa		0	1	1		0
CG3595 OS=Drosophila melanogaster OX=7227 GN=sqh PE=1 SV=1	F6J1D0 (+1)		sqh	20 kDa		0	1	1		0
FI17503p1 OS=Drosophila melanogaster OX=7227 GN=CG13096-RA PE=1 SV=1	H0RNN8 (+1)		CG13096-RA	74 kDa		0	1	1		0
FI19410p1 (Fragment) OS=Drosophila melanogaster OX=7227 GN=CG3033-RA PE=2 SV=1	H5V8B2 (+2)		CG3033-RA	75 kDa		0		0	1	1
Protein enhancer of rudimentary OS=Drosophila melanogaster OX=7227 GN=e(r) PE=2 SV=1	M9PJE8 (+1)		e(r)	12 kDa		0	1	1		0
Glyceraldehyde-3-phosphate dehydrogenase OS=Drosophila melanogaster OX=7227 GN=Gapdh2 PE=3 SV=1	M9PJN8 (+2)		Gapdh2	35 kDa		0	1	1		0
Splicing factor SRp54 OS=Drosophila melanogaster OX=7227 GN=Srp54 PE=2 SV=3	O61646 (+1)		Srp54	58 kDa		0	1	1		0
Uncharacterized protein CG1677 OS=Drosophila melanogaster OX=7227 GN=CG1677 PE=4 SV=1	Q0E5N1 (+15)		CG1677	109 kDa		0	1	1		0
Phospholipid-transporting ATPase OS=Drosophila melanogaster OX=7227 GN=CG31729 PE=2 SV=1	Q4V5C6 (+4)		CG31729	115 kDa		0		0	1	1
LD31742p OS=Drosophila melanogaster OX=7227 GN=whd PE=1 SV=1	Q7JQH9		whd	89 kDa		0	1	1		0
GEO09647p1 OS=Drosophila melanogaster OX=7227 GN=Dmel\CG12384 PE=1 SV=1	Q7JRC0		Dmel\CG12384	10 kDa		0	1	1		0
Ady43A OS=Drosophila melanogaster OX=7227 GN=Ady43A PE=2 SV=1	Q7JWW6		Ady43A	40 kDa		0	1	1		0
LD07532p (Fragment) OS=Drosophila melanogaster OX=7227 GN=wal PE=2 SV=1	Q7KLW5 (+1)		wal	35 kDa		0	1	1		0
Gamma-tubulin ring complex subunit Dgrip71 OS=Drosophila melanogaster OX=7227 GN=Grip71 PE=2 SV=1	Q86LC4		Grip71	72 kDa		0	1	1		0
RE38276p OS=Drosophila melanogaster OX=7227 GN=GckIII PE=2 SV=1	Q8IGS1		GckIII	70 kDa		0		0	1	1
RE05782p (Fragment) OS=Drosophila melanogaster OX=7227 GN=CG1910 PE=2 SV=1	Q8IGY5 (+1)		CG1910	51 kDa		0	1	1		0
RE32110p OS=Drosophila melanogaster OX=7227 GN=CG6738 PE=2 SV=1	Q8MRB5 (+1)		CG6738	45 kDa		0	1	1		0
GH26007p OS=Drosophila melanogaster OX=7227 GN=Dmel\CG14969 PE=1 SV=1	Q95SH7		Dmel\CG14969	35 kDa		0		0	1	1
SD03655p OS=Drosophila melanogaster OX=7227 GN=Dmel\CG12004 PE=2 SV=1	Q960F6		Dmel\CG12004	45 kDa		0	1	1		0
Putative cytoplasmic aminopeptidase OS=Drosophila melanogaster OX=7227 GN=grsm PE=2 SV=1	Q9NHV8 (+1)		grsm	60 kDa		0	1	1		0
Oxygen-dependent coproporphyrinogen-III oxidase OS=Drosophila melanogaster OX=7227 GN=Coprox PE=2 SV=1	Q9V3D2 (+1)		Coprox	44 kDa		0	1	1		0
LD26007p OS=Drosophila melanogaster OX=7227 GN=meso18E PE=2 SV=1	Q9V3Z3		meso18E	61 kDa		0	1	1		0
Chromosome alignment defect 1 OS=Drosophila melanogaster OX=7227 GN=cal1 PE=4 SV=1	Q9VEN2		cal1	110 kDa		0	1	1		0
T-complex protein 1 subunit eta OS=Drosophila melanogaster OX=7227 GN=CCT7 PE=1 SV=2	Q9VHL2		CCT7	59 kDa		0		0	1	1
AT01533p OS=Drosophila melanogaster OX=7227 GN=CG6087 PE=1 SV=2	Q9VKM7 (+1)		CG6087	76 kDa		0	1	1		0
PDGF-and VEGF-related factor 2 OS=Drosophila melanogaster OX=7227 GN=Pvf2 PE=2 SV=2	Q9VM43		Pvf2	47 kDa		0	1	1		0
DNA-directed RNA polymerases I, II, and III subunit RPABC3 OS=Drosophila melanogaster OX=7227 GN=Rpb8 PE=1 SV=1	Q9VNZ3		Rpb8	17 kDa		0		0	1	1
LD20590p OS=Drosophila melanogaster OX=7227 GN=vers PE=1 SV=1	Q9VTT2		vers	45 kDa		0	1	1		0
ATP synthase, delta subunit, isoform A OS=Drosophila melanogaster OX=7227 GN=ATPsyndelta PE=1 SV=1	Q9W2X6		ATPsyndelta	17 kDa		0	1	1		0
Yin, isoform D OS=Drosophila melanogaster OX=7227 GN=yin PE=3 SV=1	X2JAE6		yin	87 kDa		0		0	1	1
Rudimentary, isoform D OS=Drosophila melanogaster OX=7227 GN=r PE=1 SV=1	X2JFG0		r	247 kDa		0		0	1	1
E3 ubiquitin protein ligase OS=Drosophila melanogaster OX=7227 GN=Bre1 PE=3 SV=1	X2JGB3		Bre1	119 kDa		0	1	1		0
E3 ubiquitin-protein ligase Hakai OS=Drosophila melanogaster OX=7227 GN=Hakai PE=1 SV=1	M9PBE2		Hakai	49 kDa		#N/A	1	#N/A		#N/A
Laminin subunit beta-1 OS=Drosophila melanogaster OX=7227 GN=LanB1 PE=1 SV=4	P11046		LanB1	198 kDa		#N/A	1	#N/A		#N/A
Peptide transporter family 1 OS=Drosophila melanogaster OX=7227 GN=yin PE=1 SV=2	P91679		yin	82 kDa		#N/A	1	#N/A		#N/A
Unconventional myosin ID OS=Drosophila melanogaster OX=7227 GN=Myo31DF PE=1 SV=1	Q23978		Myo31DF	117 kDa		#N/A	1	#N/A		#N/A
SOSS complex subunit B homolog OS=Drosophila melanogaster OX=7227 GN=CG5181 PE=2 SV=1	Q9VM17		CG5181	20 KDa		#N/A	1	#N/A		#N/A
Glutaminase, isoform K OS=Drosophila melanogaster OX=7227 GN=GLS PE=1 SV=1	A0A0B4LF95 (+11)		GLS	81 kDa		0		0	1	1
GH26754p (Fragment) OS=Drosophila melanogaster OX=7227 PE=2 SV=1	Q4QPQ4			39 kDa		0	1	1		0
